# Mapping Transcription Factor Networks By Comparing Tf Binding Locations To Tf Perturbation Responses

**DOI:** 10.1101/619676

**Authors:** Yiming Kang, Nikhil R. Patel, Christian Shively, Pamela Samantha Recio, Xuhua Chen, Bernd J. Wranik, Griffin Kim, Robi Mitra, R. Scott McIsaac, Michael R. Brent

**Author notes:** These authors contributed equally (Yiming Kang, Nikhil R. Patel). Corresponding author Michael Brent http://mblab.wustl.edu Campus Box 8510 Washington University Saint Louis, MO 63130.

## Abstract

**Background:** A transcription-factor (TF) network map indicates the direct, functional targets of each TF -- the genes it regulates by binding to their cis-regulatory DNA. Data on the genomic binding locations of each TF and the transcriptional responses to perturbations of its activity, such as overexpressing it, could support TF network mapping. Systematic data sets of both types exist for yeast and for human K562 and HEK293 cells.

**Results:** In previous data, most TF binding sites appear to be non-functional, so one cannot take the genes in whose promoters a TF binds as its direct, functional (DF) targets. Taking the genes that are both bound by a TF and responsive to a perturbation of it as its DF targets (*intersection algorithm*) is also not safe, as we show by deriving a new lower bound on the expected false discovery rate of the intersection algorithm. When there are many non-functional binding sites and many indirect targets, non-functional sites are expected to occur in the cis-regulatory DNA of indirect targets by chance. Dual threshold optimization, a new method for setting significance thresholds on binding and response data, improves the intersection algorithm, as does post-processing perturbation-response data with NetProphet 2.0. A comprehensive new data set measuring the transcriptional response shortly after inducing overexpression of a TF also helps, as does transposon calling cards, a new method for identifying TF binding locations.

**Conclusions:** The combination of dual threshold optimization and NetProphet greatly expands the high-confidence TF network map in both yeast and human. In yeast, measuring the response shortly after inducing TF overexpression and measuring binding locations by using transposon calling cards improve the network synergistically.
