## Supplementary File 1: Network for "Mapping Transcription Factor Networks By Comparing Tf Binding Locations To Tf Perturbation Responses"

'TF'	Genes
YIL131C	ADH4
YIL131C	AMN1
YIL131C	CHA1
YIL131C	CSN9
YIL131C	CTS1
YIL131C	DSE1
YIL131C	DSE2
YIL131C	ERS1
YIL131C	EXG1
YIL131C	FKS3
YIL131C	FSH1
YIL131C	FUS1
YIL131C	GAS3
YIL131C	HOS3
YIL131C	HXT1
YIL131C	MET14
YIL131C	NNF1
YIL131C	PDS1
YIL131C	PRY3
YIL131C	SCW11
YIL131C	SUL2
YIL131C	TEL2
YIL131C	YCG1
YIL131C	YDR179W-A
YIL131C	YMR144W
YDR259C	FET4
YDR259C	FSH1
YDR259C	GAT2
YDR259C	GRE2
YDR259C	HPF1
YDR259C	IMA2
YDR259C	IMA4
YDR259C	IME1
YDR259C	LAS17
YDR259C	MIG3
YDR259C	RPL33a
YDR259C	YAP6
YDR259C	YHB1
YLR176C	FSH3
YLR176C	MMT1
YLR176C	RNR2
YLR176C	RNR3
YLR176C	RNR4
YLR176C	SMF3
YLR176C	YDL129W
YLR176C	YMR279C
YLR176C	YOR378W
YPL038W	BNA3
YPL038W	DUG3
YPL038W	IES5
YPL038W	MET16
YPL038W	MET5
YPL038W	OPT1
YPL038W	PEX2
YPL038W	RAD59
YPL038W	RPS29b
YPL038W	SAM1
YPL038W	YLR179C
YMR019W	ANT1
YMR019W	FMP23
YMR019W	GTT2
YMR019W	PCS60
YMR019W	YCT1
YMR019W	YEL020C
YMR019W	YIL166C
YMR019W	YLL056C
YMR019W	YLL058W
YMR019W	ZTA1
YML099C	ARG1
YML099C	ARG3
YML099C	ARG5,6
YML099C	ARG8
YML099C	ARG81
YML099C	BUD27
YML099C	CPA1
YML099C	YOR302W
YMR042W	ARG3
YMR042W	ARG5,6
YMR042W	ARG8
YMR042W	BUD27
YMR042W	CPA1
YJL056C	YJL055W
YJL056C	ZAP1
YJL056C	ZRT2
YER111C	ACA1
YER111C	AGA1
YER111C	ALG14
YER111C	APE1
YER111C	ASF1
YER111C	BAT2
YER111C	CAP1
YER111C	CDC6
YER111C	CIS3
YER111C	CLA4
YER111C	CLB2
YER111C	CLD1
YER111C	CLN1
YER111C	CLN2
YER111C	CLN3
YER111C	CYC1
YER111C	CYC7
YER111C	CYC8
YER111C	ELO1
YER111C	ENV9
YER111C	EXG1
YER111C	EXG2
YER111C	FET4
YER111C	FMP52
YER111C	GIN4
YER111C	GPD1
YER111C	GRX2
YER111C	GTT3
YER111C	HAP1
YER111C	HCM1
YER111C	HHF1
YER111C	HHT1
YER111C	HMS2
YER111C	HOR7
YER111C	HSP150
YER111C	HTA1
YER111C	HTA2
YER111C	HTB1
YER111C	HTB2
YER111C	HTZ1
YER111C	HXK2
YER111C	Ho
YER111C	IGD1
YER111C	KDX1
YER111C	MAL32
YER111C	MCM2
YER111C	MCR1
YER111C	MNN1
YER111C	MSA1
YER111C	MSB2
YER111C	MSN4
YER111C	NCA3
YER111C	NDE1
YER111C	NRM1
YER111C	OM14
YER111C	PCL1
YER111C	PDR11
YER111C	PDR16
YER111C	PDS5
YER111C	PLB2
YER111C	PLM2
YER111C	PRY1
YER111C	PRY2
YER111C	PSA1
YER111C	PTR2
YER111C	PUT1
YER111C	RDH54
YER111C	RMI1
YER111C	RSN1
YER111C	RSR1
YER111C	SFG1
YER111C	SGA1
YER111C	SKG6
YER111C	SKM1
YER111C	SLM4
YER111C	SNF11
YER111C	SPT21
YER111C	SRL1
YER111C	SUR7
YER111C	SVS1
YER111C	SWI1
YER111C	SWI4
YER111C	TCB2
YER111C	TEC1
YER111C	TIR1
YER111C	TOK1
YER111C	TOS1
YER111C	TOS2
YER111C	TOS6
YER111C	TSA2
YER111C	TYE7
YER111C	UTH1
YER111C	YAT1
YER111C	YBR071W
YER111C	YDR222W
YER111C	YGR153W
YER111C	YHB1
YER111C	YHP1
YER111C	YJR149W
YER111C	YKL151C
YER111C	YNK1
YER111C	YOL019W
YER111C	YOX1
YER111C	YPS3
YKL032C	APT2
YKL032C	COS111
YKL032C	CRR1
YKL032C	ECM4
YKL032C	EXG1
YKL032C	GPA1
YKL032C	HXT1
YKL032C	HXT8
YKL032C	MPH2
YKL032C	RNA14
YKL032C	VHT1
YKL032C	YAL064W
YKL032C	YHR210C
YKL032C	YJR015W
YKL032C	YLR312C
YKL032C	YOR062C
YOR358W	ATP17
YOR358W	ATP3
YOR358W	COX4
YOR358W	COX6
YOR358W	MIR1
YOR358W	QCR10
YOR358W	TYW1
YOR358W	UPS2
YBL021C	ATP17
YBL021C	ATP3
YBL021C	COX4
YBL021C	COX6
YBL021C	MIR1
YBL021C	QCR10
YBL021C	TMT1
YBL021C	TYW1
YBL021C	YHB1
YNL314W	CAR2
YNL314W	DAL1
YNL314W	DAL4
YDL056W	ALG14
YDL056W	BUB1
YDL056W	CDC45
YDL056W	CDC6
YDL056W	CDC7
YDL056W	CLB6
YDL056W	DIN7
YDL056W	DUN1
YDL056W	ECM33
YDL056W	ELO1
YDL056W	ERP3
YDL056W	GAS3
YDL056W	GIC1
YDL056W	GIN4
YDL056W	HCM1
YDL056W	IRR1
YDL056W	MCD1
YDL056W	MSH6
YDL056W	NRM1
YDL056W	PDS5
YDL056W	PLM2
YDL056W	RAD27
YDL056W	RAD51
YDL056W	RFA1
YDL056W	RNR1
YDL056W	SEN34
YDL056W	SKG6
YDL056W	SPT21
YDL056W	SRL1
YDL056W	SWE1
YDL056W	TDA2
YDL056W	YBR071W
YDL056W	YDR115W
YDL056W	YJR030C
YDL056W	YMR144W
YGL237C	ATP17
YGL237C	ATP3
YGL237C	COX4
YGL237C	COX6
YGL237C	MIR1
YGL237C	QCR10
YGL237C	QCR7
YGL237C	QCR9
YGL237C	RIP1
YGL237C	YHB1
YDR043C	FRE4
YDR043C	NRG1
YDR043C	UTR2
YDR043C	YLR012C
YML007W	AHP1
YML007W	ATR1
YML007W	CPA2
YML007W	DRE2
YML007W	ERG25
YML007W	ERG28
YML007W	EXG2
YML007W	GRE2
YML007W	GSH1
YML007W	HSP31
YML007W	LYS20
YML007W	MCH4
YML007W	MRS4
YML007W	OYE2
YML007W	PDR16
YML007W	ROX1
YML007W	SNQ2
YML007W	SOD1
YML007W	TSA1
YML007W	YLL058W
YML007W	YLR108C
YML007W	YLR460C
YML007W	YML131W
YML007W	YNL134C
YKR099W	ADE13
YKR099W	ADE17
YKR099W	ADE2
YKR099W	ADE3
YKR099W	ADE4
YKR099W	ADE5,7
YKR099W	ADE6
YKR099W	ADE8
YKR099W	CEM1
YKR099W	GCV1
YKR099W	GCV2
YKR099W	GCV3
YKR099W	MET6
YKR099W	MTD1
YKR099W	SHM2
YKR099W	TPN1
YLR256W	CYC1
YLR256W	HAP1
YLR256W	YHB1
YEL009C	ADH5
YEL009C	ALD5
YEL009C	ARG1
YEL009C	ARG4
YEL009C	ARG7
YEL009C	ARG8
YEL009C	ARO1
YEL009C	ARO3
YEL009C	BNA1
YEL009C	CAR1
YEL009C	CPA2
YEL009C	GGC1
YEL009C	HIS4
YEL009C	HOM3
YEL009C	LEU4
YEL009C	LEU9
YEL009C	MCH4
YEL009C	PCL5
YEL009C	SNO1
YEL009C	SNZ1
YFL021W	ACC1
YFL021W	ARG3
YFL021W	AZF1
YFL021W	DIP5
YFL021W	GAS5
YFL021W	GCV1
YFL021W	OPT1
YFL021W	OYE2
YFL021W	PRB1
YFL021W	RPO21
YFL021W	SEC61
YFL021W	SVL3
YOL089C	MNN1
YOL089C	MSN4
YOL089C	OYE2
YOL089C	OYE3
YOL089C	PHM7
YOL089C	YNL134C
YHR206W	AHP1
YHR206W	ASK10
YHR206W	CIS3
YHR206W	CLN1
YHR206W	CRC1
YHR206W	CWP2
YHR206W	DDR48
YHR206W	ERG25
YHR206W	GAS1
YHR206W	GIC2
YHR206W	GSC2
YHR206W	HEM1
YHR206W	HEM13
YHR206W	ICS2
YHR206W	ICY1
YHR206W	IME2
YHR206W	KNH1
YHR206W	KNS1
YHR206W	LYS20
YHR206W	MNN1
YHR206W	MSN4
YHR206W	NCA3
YHR206W	OCH1
YHR206W	PCL2
YHR206W	PRM10
YHR206W	PRY1
YHR206W	PRY2
YHR206W	PTP3
YHR206W	RCF2
YHR206W	RNR4
YHR206W	ROX1
YHR206W	RTA1
YHR206W	SCW10
YHR206W	SCW4
YHR206W	SSK22
YHR206W	SUR2
YHR206W	SUR4
YHR206W	SUT2
YHR206W	TIR1
YHR206W	UTH1
YHR206W	YLR108C
YHR206W	YLR257W
YHR206W	YMR252C
YHR206W	YNL058C
YDR421W	ARO80
YDR421W	ARO9
YDR421W	ESBP6
YPL089C	CHS7
YPL089C	CWP1
YPL089C	DFG5
YPL089C	EXG1
YPL089C	FLC2
YPL089C	IME2
YPL089C	KDX1
YPL089C	NTH1
YPL089C	PST1
YPL089C	RBK1
YPL089C	RLM1
YPL089C	RPO21
YPL089C	SLT2
YPL089C	SRL3
YPL089C	SSK22
YPL089C	TEF4
YPL089C	TOA2
YPL089C	YPL088W
YLR451W	ALD5
YLR451W	BAP2
YLR451W	BAT1
YLR451W	ILV3
YLR451W	ISU2
YLR451W	LEU1
YLR451W	LEU4
YLR451W	OAC1
YBR083W	AGA1
YBR083W	FUS1
YBR083W	FUS3
YBR083W	MSB2
YBR083W	RPI1
YBR083W	SFG1
YBR083W	SRL3
YBR083W	TEC1
YBR083W	YGR039W
YBR083W	YRF1-5
YGL035C	APT2
YGL035C	HXT11
YGL035C	HXT13
YGL035C	HXT9
YGL035C	SSK22
YKL038W	HXT1
YKL038W	HXT11
YKL038W	HXT9
YKL038W	MIG3
YHL020C	FAS1
YHL020C	FAS2
YHL020C	ITR1
YDR146C	AIM44
YDR146C	AMN1
YDR146C	ASH1
YDR146C	BNA4
YDR146C	CCW14
YDR146C	CHS1
YDR146C	CYK3
YDR146C	DDI3
YDR146C	DSE3
YDR146C	EGT2
YDR146C	EXG1
YDR146C	FAA3
YDR146C	ICS2
YDR146C	NCB2
YDR146C	NIS1
YDR146C	PCL9
YDR146C	PIL1
YDR146C	PIR1
YDR146C	PIR3
YDR146C	PST1
YDR146C	REE1
YDR146C	SIC1
YDR146C	SLM2
YDR146C	TEC1
YDR146C	TGS1
YDR146C	YBR071W
YDR146C	YDL119C
YDR146C	YHR138C
YDR146C	YHR214W
YDR146C	YIL177C
YDR146C	YLR049C
YDR146C	YLR194C
YDR146C	YNL046W
YDR146C	YRF1-7
YMR016C	ARN1
YMR016C	BNS1
YMR016C	CLB1
YMR016C	CUP9
YMR016C	ECM13
YMR016C	FAA3
YMR016C	FSH1
YMR016C	GEX2
YMR016C	HMS1
YMR016C	ICS2
YMR016C	MNN1
YMR016C	MSN4
YMR016C	RCK1
YMR016C	REE1
YMR016C	RPI1
YMR016C	SGA1
YMR016C	SMF1
YMR016C	SOK2
YMR016C	SOR2
YMR016C	SPO20
YMR016C	THI7
YMR016C	TIR3
YMR016C	TOS8
YMR016C	UTR2
YMR016C	YBL029W
YMR016C	YHR022C
YMR016C	YHR210C
YMR016C	YJL218W
YMR016C	YKL044W
YMR016C	YLL053C
YMR016C	YOR062C
YMR016C	ZMS1
YMR016C	ZRG8
YPL177C	PTR2
YPL177C	SAD1
YPL177C	YFR006W
YHR084W	AGA1
YHR084W	FUS1
YHR084W	FUS3
YHR084W	GIC2
YHR084W	GPA1
YHR084W	KAR4
YHR084W	MSB2
YHR084W	PRM2
YHR084W	SST2
YHR084W	STE12
YHR084W	TEC1
YOR028C	AAP1
YOR028C	ACA1
YOR028C	APT2
YOR028C	AQY2
YOR028C	CPA1
YOR028C	FAA1
YOR028C	FET4
YOR028C	GLY1
YOR028C	KEL2
YOR028C	MCH5
YOR028C	MMT1
YOR028C	NCE102
YOR028C	RNR4
YOR028C	ROX1
YOR028C	SED1
YOR028C	TCB2
YOR028C	VTC2
YOR028C	YJR003C
YOR028C	YLL053C
YOR028C	YLL054C
YOR028C	YML131W
YOR028C	YOR302W
YOR028C	YPS3
YML027W	CDC6
YML027W	DBF2
YML027W	ELO1
YML027W	HST4
YML027W	IQG1
YML027W	MCM3
YML027W	MCM5
YML027W	MCM7
YML027W	MSA1
YML027W	PIG1
YDR310C	BNA1
YDR310C	BNA2
YDR310C	BNA4
YDR310C	BNA5
YDR310C	CDA1
YDR310C	CDA2
YDR310C	CRR1
YDR310C	DAL1
YDR310C	DAL4
YDR310C	DCV1
YDR310C	DER1
YDR310C	DIT1
YDR310C	DTR1
YDR310C	ECM8
YDR310C	GAS2
YDR310C	GIP1
YDR310C	GND2
YDR310C	HES1
YDR310C	HIM1
YDR310C	HSP31
YDR310C	HXT14
YDR310C	IRC18
YDR310C	LOA1
YDR310C	LOH1
YDR310C	MAM1
YDR310C	MIP6
YDR310C	MUM3
YDR310C	NRT1
YDR310C	OSW1
YDR310C	PES4
YDR310C	PFS1
YDR310C	PHM6
YDR310C	PRM6
YDR310C	PYK2
YDR310C	RRT5
YDR310C	SMA1
YDR310C	SPO19
YDR310C	SPO21
YDR310C	SPO74
YDR310C	SPO75
YDR310C	SPO77
YDR310C	SPR3
YDR310C	SPS1
YDR310C	SPS18
YDR310C	SPS19
YDR310C	SPS2
YDR310C	SPS22
YDR310C	SPS4
YDR310C	SRL4
YDR310C	SSP1
YDR310C	SUM1
YDR310C	TNA1
YDR310C	TPT1
YDR310C	YDL186W
YDR310C	YDR042C
YDR310C	YER085C
YDR310C	YER187W
YDR310C	YFL040W
YDR310C	YGL015C
YDR310C	YGL138C
YDR310C	YHL012W
YDR310C	YJL043W
YDR310C	YJR079W
YDR310C	YJR107W
YDR310C	YKR015C
YDR310C	YOL047C
YDR310C	YOR365C
YDR310C	YPR078C
YDR310C	YSW1
YLR131C	AMN1
YLR131C	BUD9
YLR131C	CTS1
YLR131C	DSE1
YLR131C	DSE2
YLR131C	EGT2
YLR131C	ERG6
YLR131C	HMS2
YLR131C	PRY3
YLR131C	SCW11
YNL167C	ADH2
YNL167C	APT2
YNL167C	CIN1
YNL167C	CPA1
YNL167C	CWP1
YNL167C	FMP43
YNL167C	FSH1
YNL167C	HAL1
YNL167C	HMS2
YNL167C	HXT11
YNL167C	HXT9
YNL167C	IMA2
YNL167C	IMA4
YNL167C	IME2
YNL167C	KTI12
YNL167C	MGA1
YNL167C	PCL5
YNL167C	PET9
YNL167C	PNS1
YNL167C	PRM10
YNL167C	PTP3
YNL167C	SNF11
YNL167C	SOL1
YNL167C	SPI1
YNL167C	YGR050C
YNL167C	YHR033W
YNL167C	YJL107C
YNL167C	YLR108C
YNL167C	YOR302W
YKL109W	ATP1
YKL109W	ATP16
YKL109W	ATP17
YKL109W	ATP2
YKL109W	ATP20
YKL109W	ATP5
YKL109W	ATP7
YKL109W	COR1
YKL109W	COX12
YKL109W	COX13
YKL109W	COX4
YKL109W	COX5a
YKL109W	COX6
YKL109W	COX7
YKL109W	COX8
YKL109W	CYT1
YKL109W	INH1
YKL109W	PET9
YKL109W	QCR10
YKL109W	QCR2
YKL109W	QCR6
YKL109W	QCR7
YKL109W	QCR9
YKL109W	RIP1
YKL109W	RPM2
YKL109W	UPS2
YKL109W	YNG1
YJR094C	COG6
YJR094C	LHP1
YJR094C	RHR2
YJR094C	SLC1
YJR094C	TSC10
YJR094C	YGR125W
YJR094C	YPT10
YIR023W	ASN1
YIR023W	BAP2
YIR023W	BAP3
YIR023W	MDH2
YIR023W	MET17
YIR023W	OPT1
YIR023W	PTR2
YIR023W	SAS10
YIR023W	TAT1
