## Supplementary File 2: Network for "Mapping Transcription Factor Networks By Comparing Tf Binding Locations To Tf Perturbation Responses"

'TF'	Genes
YPR065W	AAR2
YPR065W	API2
YPR065W	CGR1
YPR065W	CMR3
YPR065W	FET4
YPR065W	FRD1
YPR065W	GAT2
YPR065W	GND2
YPR065W	HXT11
YPR065W	HXT15
YPR065W	IMD4
YPR065W	NOP14
YPR065W	PFS1
YPR065W	RPA34
YPR065W	RPI1
YPR065W	SED1
YPR065W	SET4
YPR065W	SMF3
YPR065W	SOR1
YPR065W	SOR2
YPR065W	SPO19
YPR065W	SPO20
YPR065W	SSK22
YPR065W	USV1
YPR065W	UTR2
YPR065W	VHR1
YPR065W	YDR278C
YPR065W	YER137C
YPR065W	YKR073C
YIL131C	AMN1
YIL131C	BUB1
YIL131C	CIK1
YIL131C	CLB4
YIL131C	CSN9
YIL131C	CWP2
YIL131C	DBF2
YIL131C	DSE1
YIL131C	DSE2
YIL131C	ECM33
YIL131C	ERS1
YIL131C	ESP1
YIL131C	FIR1
YIL131C	GAS3
YIL131C	HOS3
YIL131C	PDS1
YIL131C	PLM2
YIL131C	PNP1
YIL131C	PRY3
YIL131C	RLR1
YIL131C	RPL39
YIL131C	SCW11
YIL131C	SPC24
YIL131C	TEL2
YIL131C	YBR138C
YIL131C	YCG1
YIL131C	YCS4
YIL131C	YDR179W-A
YIL131C	YFR018C
YIL131C	YKL069W
YIL131C	YMR144W
YDR259C	API2
YDR259C	AQY1
YDR259C	AQY2
YDR259C	BSC1
YDR259C	DSE4
YDR259C	DSF1
YDR259C	FET4
YDR259C	FRE3
YDR259C	GAT4
YDR259C	HXT16
YDR259C	HXT9
YDR259C	ICS2
YDR259C	IMA2
YDR259C	IMA3
YDR259C	IMA4
YDR259C	KEL2
YDR259C	MFA2
YDR259C	MIG3
YDR259C	RHO5
YDR259C	ROX1
YDR259C	RPI1
YDR259C	RPL10
YDR259C	RSB1
YDR259C	SET4
YDR259C	SFG1
YDR259C	SOR1
YDR259C	YAP6
YDR259C	YBL029W
YDR259C	YLL053C
YDR259C	YMR320W
YDR259C	YOR029W
YDR259C	ZPS1
YPL202C	ISU2
YPL202C	MRS4
YPL202C	SMF3
YPL202C	YDL114W
YOR032C	AAR2
YOR032C	ADE16
YOR032C	AGP2
YOR032C	AIM25
YOR032C	AIM29
YOR032C	APS3
YOR032C	ARA2
YOR032C	ATC1
YOR032C	ATG31
YOR032C	ATR1
YOR032C	BNI4
YOR032C	CAP1
YOR032C	CBP6
YOR032C	CGR1
YOR032C	CHS7
YOR032C	CIC1
YOR032C	CKS1
YOR032C	COX16
YOR032C	CSN9
YOR032C	CTK2
YOR032C	CUE5
YOR032C	CYB5
YOR032C	DBP2
YOR032C	DIA4
YOR032C	ECM12
YOR032C	EMP46
YOR032C	ENO2
YOR032C	ERG26
YOR032C	EST2
YOR032C	FAR3
YOR032C	FCF1
YOR032C	FLX1
YOR032C	FRD1
YOR032C	FUR4
YOR032C	GDI1
YOR032C	GIM4
YOR032C	GPG1
YOR032C	HCM1
YOR032C	HIS7
YOR032C	HMLALPHA2
YOR032C	HMRA2
YOR032C	HNM1
YOR032C	HOM6
YOR032C	HPF1
YOR032C	HSC82
YOR032C	HTA2
YOR032C	HTB2
YOR032C	ILM1
YOR032C	IST1
YOR032C	KAR1
YOR032C	KIN28
YOR032C	LAC1
YOR032C	LOC1
YOR032C	LPP1
YOR032C	LYS9
YOR032C	MAD1
YOR032C	MATALPHA1
YOR032C	MATALPHA2
YOR032C	MDN1
YOR032C	MDR1
YOR032C	MFA2
YOR032C	MIP6
YOR032C	MMS2
YOR032C	MNN1
YOR032C	MRM2
YOR032C	MRPL19
YOR032C	MRPL36
YOR032C	MSH4
YOR032C	NFI1
YOR032C	NUP60
YOR032C	NVJ2
YOR032C	PCL10
YOR032C	PDC1
YOR032C	PDR5
YOR032C	PET54
YOR032C	PGA2
YOR032C	PHD1
YOR032C	PHO84
YOR032C	PMT6
YOR032C	POS5
YOR032C	PTI1
YOR032C	QCR10
YOR032C	REX3
YOR032C	RFU1
YOR032C	RIF1
YOR032C	RKM4
YOR032C	RML2
YOR032C	RNP1
YOR032C	ROY1
YOR032C	RPA34
YOR032C	RPL10
YOR032C	RPL15a
YOR032C	RPL16a
YOR032C	RPL21b
YOR032C	RPL23a
YOR032C	RPL24a
YOR032C	RPL27b
YOR032C	RPL30
YOR032C	RPL33a
YOR032C	RPL35b
YOR032C	RPL36a
YOR032C	RPL37b
YOR032C	RPL41a
YOR032C	RPL7a
YOR032C	RPL7b
YOR032C	RPP0
YOR032C	RPP1a
YOR032C	RPS11a
YOR032C	RPS14b
YOR032C	RPS19a
YOR032C	RPS22b
YOR032C	RPS24a
YOR032C	RPS27b
YOR032C	RPS29b
YOR032C	RPS30a
YOR032C	RRT5
YOR032C	SBP1
YOR032C	SEC59
YOR032C	SEH1
YOR032C	SEN2
YOR032C	SFT1
YOR032C	SGO1
YOR032C	SKI2
YOR032C	SLM5
YOR032C	SLY1
YOR032C	SOP4
YOR032C	SPC29
YOR032C	SPO19
YOR032C	SPS2
YOR032C	SRB4
YOR032C	SSB1
YOR032C	SSB2
YOR032C	SSS1
YOR032C	SUB2
YOR032C	SUN4
YOR032C	SYS1
YOR032C	TAL1
YOR032C	TCP1
YOR032C	THG1
YOR032C	TIF1
YOR032C	TIM10
YOR032C	TOM7
YOR032C	TOS1
YOR032C	TOS4
YOR032C	TRX1
YOR032C	UBX6
YOR032C	UTP22
YOR032C	VMA21
YOR032C	VMR1
YOR032C	VPS3
YOR032C	VPS53
YOR032C	VPS73
YOR032C	YAP6
YOR032C	YBL059W
YOR032C	YBR013C
YOR032C	YBR062C
YOR032C	YCR023C
YOR032C	YCR041W
YOR032C	YDL109C
YOR032C	YDR366C
YOR032C	YGL101W
YOR032C	YHC3
YOR032C	YIL102C
YOR032C	YJL007C
YOR032C	YJR142W
YOR032C	YKL107W
YOR032C	YKU80
YOR032C	YLR030W
YOR032C	YLR302C
YOR032C	YOL024W
YOR032C	YOR223W
YOR032C	YPL261C
YOR032C	YPT7
YOR032C	YSY6
YOR032C	YVC1
YOR032C	ZMS1
YLR176C	MMT1
YLR176C	PAC1
YLR176C	RNR2
YLR176C	RNR3
YLR176C	SMF3
YLR176C	YDL129W
YLR176C	YMR279C
YLR176C	YOR268C
YLR176C	YOR378W
YML099C	AAR2
YML099C	ARG81
YML099C	DIP5
YML099C	OYE2
YML099C	PPM2
YML099C	SPO19
YML099C	SPS2
YFL031W	BFR1
YFL031W	DOG1
YFL031W	ERO1
YFL031W	EUG1
YFL031W	GWT1
YFL031W	IRC4
YFL031W	KAR2
YFL031W	MCD4
YFL031W	MGR1
YFL031W	SIL1
YFL031W	TAD2
YKL043W	ACA1
YKL043W	CUP9
YKL043W	CYC7
YKL043W	DIP5
YKL043W	GAT2
YKL043W	GIT1
YKL043W	GPA1
YKL043W	HXT13
YKL043W	HXT15
YKL043W	HXT16
YKL043W	HXT2
YKL043W	ICS2
YKL043W	MFA2
YKL043W	MGA1
YKL043W	MSN4
YKL043W	NMD3
YKL043W	RGS2
YKL043W	SOK2
YKL043W	SOR1
YKL043W	SPO20
YKL043W	YAL064W
YKL043W	YBL029W
YKL043W	YEL076C-A
YKL043W	YHR213W
YKL043W	YMR018W
YKL043W	YPR202W
YKL043W	ZMS1
YKL043W	ZRG8
YPL248C	GAL1
YPL248C	GAL10
YPL248C	GAL2
YPL248C	GAL3
YPL248C	GAL7
YPL248C	GAL80
YPL248C	YBL112C
YPL248C	YBL113C
YBR182C	ASH1
YBR182C	CHS7
YBR182C	CWP1
YBR182C	ECM12
YBR182C	ERG5
YBR182C	EXG1
YBR182C	FRE8
YBR182C	HKR1
YBR182C	HNM1
YBR182C	PIR1
YBR182C	PIR3
YBR182C	RPS6b
YBR182C	SBE2
YBR182C	SGE1
YBR182C	SIA1
YBR182C	SLT2
YBR182C	SMP1
YBR182C	SPT14
YBR182C	SSK22
YBR182C	UTR2
YBR182C	YBL111C
YBR182C	YBL112C
YBR182C	YBL113C
YBR182C	YGR035C
YBR182C	YHL041W
YBR182C	YIL177C
YBR182C	YJL225C
YBR182C	YLR413W
YBR182C	YML133C
YBR182C	YNL115C
YBR182C	YPS6
YBR182C	YRF1-5
YBR182C	YRF1-6
YBR182C	YRF1-7
YGL071W	AFT1
YGL071W	ARN1
YGL071W	TIS11
YMR042W	AAR2
YMR042W	ARG1
YMR042W	ARG3
YMR042W	ARG5,6
YMR042W	ARG8
YMR042W	YLR302C
YMR042W	YOR302W
YJL056C	RTC4
YJL056C	ZAP1
YJL056C	ZRT1
YJL056C	ZRT2
YJL056C	ZRT3
YJR060W	ADE12
YJR060W	ASP3-1
YJR060W	ATP7
YJR060W	AVT7
YJR060W	BOI2
YJR060W	CBF1
YJR060W	CWC23
YJR060W	CYS3
YJR060W	DRS1
YJR060W	DRS2
YJR060W	DSE1
YJR060W	ERG20
YJR060W	GAL2
YJR060W	GNP1
YJR060W	HIR2
YJR060W	IDH1
YJR060W	LYS1
YJR060W	MET10
YJR060W	MET2
YJR060W	MET3
YJR060W	MET4
YJR060W	MRP4
YJR060W	MRS3
YJR060W	MSH3
YJR060W	NCA3
YJR060W	NCE103
YJR060W	NHP6b
YJR060W	NUP1
YJR060W	PDR10
YJR060W	PFK27
YJR060W	POP3
YJR060W	PUT3
YJR060W	RAD59
YJR060W	RIP1
YJR060W	RPN4
YJR060W	RSP5
YJR060W	SCS3
YJR060W	SER33
YJR060W	SFC1
YJR060W	SLS1
YJR060W	SOH1
YJR060W	SPO23
YJR060W	STH1
YJR060W	SUL2
YJR060W	SUR2
YJR060W	TDH2
YJR060W	TIM12
YJR060W	TRA1
YJR060W	WSC2
YJR060W	YCT1
YJR060W	YJR120W
YJR060W	YLR149C
YJR060W	YLR156W
YJR060W	YMR196W
YJR060W	YNG1
YJR060W	YNL095C
YJR060W	YPL068C
YOR358W	CCC1
YOR358W	GRX4
YOR358W	ISA1
YOR358W	TYW1
YOR358W	VPS3
YNL314W	DAL1
YNL314W	DAL4
YDR043C	DSF1
YDR043C	ENA1
YDR043C	FET4
YDR043C	FLO10
YDR043C	FMC1
YDR043C	GAT3
YDR043C	GAT4
YDR043C	HIS6
YDR043C	HXT11
YDR043C	HXT13
YDR043C	HXT15
YDR043C	HXT16
YDR043C	HXT9
YDR043C	IMA2
YDR043C	NRG1
YDR043C	PDR18
YDR043C	RSB1
YDR043C	RSM10
YDR043C	SFL1
YDR043C	SNO3
YDR043C	SOR1
YDR043C	SOR2
YDR043C	STL1
YDR043C	TPO4
YDR043C	USV1
YDR043C	UTR2
YDR043C	YAL064W
YDR043C	YAP6
YDR043C	YBL029W
YDR043C	YDR042C
YDR043C	YHL041W
YDR043C	YIR014W
YDR043C	YLR012C
YLR256W	ACS2
YLR256W	ARE2
YLR256W	COX15
YLR256W	CYB2
YLR256W	CYB5
YLR256W	CYC1
YLR256W	ERG10
YLR256W	ERG11
YLR256W	ERG13
YLR256W	ERG2
YLR256W	ERG25
YLR256W	ERG28
YLR256W	ERG5
YLR256W	FRE1
YLR256W	HAP1
YLR256W	HMG1
YLR256W	HMX1
YLR256W	HYP2
YLR256W	MTC7
YLR256W	MVD1
YLR256W	NDE1
YLR256W	OLE1
YLR256W	PUT4
YLR256W	RIP1
YLR256W	SCM4
YLR256W	SUE1
YLR256W	UBX6
YLR256W	YHB1
YEL009C	ACO2
YEL009C	ADH5
YEL009C	ALD5
YEL009C	ARG1
YEL009C	ARG2
YEL009C	ARG3
YEL009C	ARG4
YEL009C	ARG5,6
YEL009C	ARG7
YEL009C	ARG8
YEL009C	ARO1
YEL009C	ARO3
YEL009C	ARO4
YEL009C	ARO8
YEL009C	BNA1
YEL009C	CAF16
YEL009C	CAN1
YEL009C	CIA2
YEL009C	CPA1
YEL009C	CPA2
YEL009C	DBF20
YEL009C	GGC1
YEL009C	HIS1
YEL009C	HIS3
YEL009C	HIS4
YEL009C	HIS7
YEL009C	HOM3
YEL009C	HRB1
YEL009C	ILV1
YEL009C	ILV3
YEL009C	ILV5
YEL009C	ILV6
YEL009C	IRC7
YEL009C	LEU4
YEL009C	LEU9
YEL009C	LYS2
YEL009C	LYS20
YEL009C	MCH1
YEL009C	MCH4
YEL009C	MET13
YEL009C	MET16
YEL009C	MET22
YEL009C	MET4
YEL009C	MPC2
YEL009C	ODC2
YEL009C	ORT1
YEL009C	PCL5
YEL009C	PKP2
YEL009C	POS5
YEL009C	PSF2
YEL009C	PYC2
YEL009C	RIB5
YEL009C	RIM9
YEL009C	RTG3
YEL009C	SAM4
YEL009C	SKP2
YEL009C	SNO1
YEL009C	SNZ1
YEL009C	STB4
YEL009C	STR3
YEL009C	TEA1
YEL009C	TRP2
YEL009C	TRP3
YEL009C	TRP4
YEL009C	UGA3
YEL009C	YDL183C
YEL009C	YJR111C
YEL009C	YMC1
YEL009C	YMC2
YEL009C	YOR302W
YLR228C	ACA1
YLR228C	ACO1
YLR228C	ACS1
YLR228C	ADE16
YLR228C	ADE5,7
YLR228C	AFG3
YLR228C	AGP2
YLR228C	AHC1
YLR228C	AIM17
YLR228C	AIM18
YLR228C	AIM26
YLR228C	APT2
YLR228C	ARO9
YLR228C	ASN2
YLR228C	BDH2
YLR228C	BOI2
YLR228C	BSD2
YLR228C	BUB2
YLR228C	BXI1
YLR228C	CAC2
YLR228C	CDC26
YLR228C	CNB1
YLR228C	COQ2
YLR228C	COX20
YLR228C	COX5a
YLR228C	CTP1
YLR228C	DBP6
YLR228C	DEP1
YLR228C	DOA1
YLR228C	EAP1
YLR228C	EDC1
YLR228C	EMC1
YLR228C	ERG25
YLR228C	ERG3
YLR228C	ERG9
YLR228C	ERV29
YLR228C	FIG4
YLR228C	FIS1
YLR228C	FLC2
YLR228C	FMP52
YLR228C	FSF1
YLR228C	FUN14
YLR228C	GAL1
YLR228C	GAL10
YLR228C	GCG1
YLR228C	GCV3
YLR228C	GLN3
YLR228C	GND1
YLR228C	GPA2
YLR228C	GPH1
YLR228C	GPI16
YLR228C	GPI8
YLR228C	GSM1
YLR228C	GUT2
YLR228C	GZF3
YLR228C	HAP2
YLR228C	HAP3
YLR228C	HCM1
YLR228C	HEM1
YLR228C	HST3
YLR228C	HVG1
YLR228C	HYP2
YLR228C	IRC21
YLR228C	ISA1
YLR228C	ISC10
YLR228C	JIP4
YLR228C	KIN82
YLR228C	LSP1
YLR228C	LYS12
YLR228C	MEF2
YLR228C	MEH1
YLR228C	MF(ALPHA)2
YLR228C	MIM1
YLR228C	MRF1
YLR228C	MRPS12
YLR228C	MRS6
YLR228C	MTC7
YLR228C	MTM1
YLR228C	MTO1
YLR228C	MVD1
YLR228C	MXR1
YLR228C	NAM2
YLR228C	NCA2
YLR228C	NCP1
YLR228C	NDE2
YLR228C	NHP6A
YLR228C	NSG1
YLR228C	NUP53
YLR228C	NUT1
YLR228C	ODC1
YLR228C	OPY2
YLR228C	OST3
YLR228C	OXA1
YLR228C	PAT1
YLR228C	PDA1
YLR228C	PET122
YLR228C	PET494
YLR228C	PEX2
YLR228C	PMP3
YLR228C	POL1
YLR228C	POM152
YLR228C	POM33
YLR228C	PRE4
YLR228C	PTC6
YLR228C	PTH1
YLR228C	PUP3
YLR228C	RAD51
YLR228C	RDR1
YLR228C	RFT1
YLR228C	RGD1
YLR228C	RPD3
YLR228C	RPI1
YLR228C	RPL21b
YLR228C	RPL31b
YLR228C	RSC8
YLR228C	RSM19
YLR228C	RTC3
YLR228C	SAC1
YLR228C	SBH2
YLR228C	SBP1
YLR228C	SCD5
YLR228C	SCJ1
YLR228C	SEC65
YLR228C	SET4
YLR228C	SGM1
YLR228C	SHM1
YLR228C	SHM2
YLR228C	SLK19
YLR228C	SLM1
YLR228C	SMC6
YLR228C	SMF3
YLR228C	SNF1
YLR228C	SNU13
YLR228C	SOL3
YLR228C	SPT7
YLR228C	SPT8
YLR228C	SRB2
YLR228C	STE14
YLR228C	SUL2
YLR228C	SYN8
YLR228C	TAE1
YLR228C	TFC7
YLR228C	TIM54
YLR228C	TIM8
YLR228C	TKL1
YLR228C	TNA1
YLR228C	TOA1
YLR228C	TOM71
YLR228C	TRK2
YLR228C	UBC7
YLR228C	UGP1
YLR228C	UPS1
YLR228C	UTP22
YLR228C	UTR5
YLR228C	VPS35
YLR228C	WSS1
YLR228C	YAR066W
YLR228C	YAR068W
YLR228C	YDR476C
YLR228C	YER152C
YLR228C	YGL081W
YLR228C	YGL088W
YLR228C	YGR273C
YLR228C	YHR033W
YLR228C	YJR015W
YLR228C	YKL107W
YLR228C	YKR005C
YLR228C	YLR122C
YLR228C	YLR161W
YLR228C	YLR162W
YLR228C	YLR407W
YLR228C	YNL234W
YLR228C	YPL260W
YLR228C	YPR053C
YLR228C	YPR114W
YLR228C	YPR204W
YLR228C	YPT11
YHR206W	ACT1
YHR206W	AHP1
YHR206W	AMA1
YHR206W	ARF2
YHR206W	CCW12
YHR206W	CIN1
YHR206W	CIS3
YHR206W	CLN1
YHR206W	CPR1
YHR206W	CTT1
YHR206W	CWP2
YHR206W	DDR2
YHR206W	DDR48
YHR206W	FYV5
YHR206W	GAS1
YHR206W	GAT2
YHR206W	GIC2
YHR206W	GPH1
YHR206W	HAP4
YHR206W	HMX1
YHR206W	HOR7
YHR206W	ICS2
YHR206W	ICY1
YHR206W	ILV5
YHR206W	KNH1
YHR206W	LYS20
YHR206W	MGA1
YHR206W	MSN4
YHR206W	NCA3
YHR206W	NRG1
YHR206W	OPT1
YHR206W	PIL1
YHR206W	PRM10
YHR206W	PRY2
YHR206W	PTP3
YHR206W	PUT4
YHR206W	RGS2
YHR206W	ROX1
YHR206W	SCW10
YHR206W	SGA1
YHR206W	SNQ2
YHR206W	SOK2
YHR206W	SPO20
YHR206W	STL1
YHR206W	SUE1
YHR206W	SUT2
YHR206W	TEC1
YHR206W	TIR1
YHR206W	UBX6
YHR206W	UTH1
YHR206W	YAR068W
YHR206W	YDR157W
YHR206W	YIL060W
YHR206W	YJL107C
YHR206W	YKL097C
YHR206W	YLR108C
YHR206W	YLR257W
YHR206W	YMR122C
YHR206W	YNL144C
YPL089C	NFT1
YPL089C	POG1
YPL089C	SBP1
YPL089C	SRL3
YPL089C	YHL041W
YPL089C	YJL107C
YLR451W	BAP2
YLR451W	BAT1
YLR451W	FSF1
YLR451W	ILV2
YLR451W	LEU1
YLR451W	OAC1
YLR451W	SET5
YBR083W	AGA1
YBR083W	AGA2
YBR083W	CDC48
YBR083W	CWP1
YBR083W	FUS1
YBR083W	FUS3
YBR083W	KTR2
YBR083W	MFA2
YBR083W	MSB2
YBR083W	MSG5
YBR083W	PCL1
YBR083W	PCL2
YBR083W	RPI1
YBR083W	SFG1
YBR083W	SFH5
YBR083W	SRL3
YBR083W	STE12
YBR083W	TEC1
YBR083W	UTR2
YBR083W	YGR039W
YBR083W	YLR413W
YGL035C	APT2
YGL035C	DSF1
YGL035C	GDB1
YGL035C	HXT11
YGL035C	IMA2
YGL035C	IMA4
YGL035C	SOR1
YGL035C	SOR2
YGL035C	SSK22
YKL038W	HXT1
YKL038W	MIG2
YKL038W	MIG3
YKL038W	SPO19
YKL038W	YKR075C
YHL020C	CDS1
YHL020C	CPT1
YHL020C	EKI1
YHL020C	FAS2
YHL020C	INO1
YHL020C	ITR1
YHL020C	NRK1
YHL020C	RKM3
YHL020C	SPO75
YHR178W	COX20
YHR178W	GND1
YHR178W	GOR1
YHR178W	HEM1
YHR178W	KNH1
YHR178W	SCS7
YHR178W	SNQ2
YHR178W	SOL3
YHR178W	TAL1
YHR178W	TKL1
YHR178W	YDR248C
YHR178W	YEF1
YHR178W	YLR152C
YHR178W	YMR315W
YDR146C	AIM44
YDR146C	AMN1
YDR146C	ASH1
YDR146C	BSC4
YDR146C	BUD9
YDR146C	CHS1
YDR146C	CRH1
YDR146C	CYK3
YDR146C	DSE3
YDR146C	EGT2
YDR146C	EXG1
YDR146C	FAA3
YDR146C	ICS2
YDR146C	MDJ2
YDR146C	MFA2
YDR146C	MTR2
YDR146C	NIS1
YDR146C	PCL2
YDR146C	PCL9
YDR146C	PIL1
YDR146C	PIR1
YDR146C	PST1
YDR146C	REE1
YDR146C	SIC1
YDR146C	SIW14
YDR146C	TEC1
YDR146C	TGS1
YDR146C	YBR071W
YDR146C	YDL114W
YDR146C	YDL119C
YDR146C	YJL160C
YDR146C	YLR049C
YDR146C	YLR194C
YDR423C	APE1
YDR423C	CCS1
YDR423C	DRE2
YDR423C	EHD3
YDR423C	FMP23
YDR423C	GLY1
YDR423C	MCH4
YDR423C	NFU1
YDR423C	SNF4
YDR423C	SRX1
YDR423C	TAH18
YDR423C	YCF1
YDR423C	YHB1
YDR423C	YKL102C
YMR016C	ACA1
YMR016C	AQY2
YMR016C	BSC1
YMR016C	CLB1
YMR016C	CMR3
YMR016C	ECM11
YMR016C	ECM13
YMR016C	FET4
YMR016C	GAT2
YMR016C	GIT1
YMR016C	HXT11
YMR016C	HXT13
YMR016C	HXT6
YMR016C	MGA1
YMR016C	RCK1
YMR016C	RPI1
YMR016C	SOR1
YMR016C	SOR2
YMR016C	SPO20
YMR016C	STE2
YMR016C	THI7
YMR016C	TOS8
YMR016C	YAP6
YMR016C	YBL029W
YMR016C	YER158C
YMR016C	YLL053C
YMR016C	YLR413W
YMR016C	ZRG8
YPL177C	AAR2
YPL177C	BSC1
YPL177C	CLB1
YPL177C	CMR3
YPL177C	DSF1
YPL177C	GAT2
YPL177C	HMS1
YPL177C	HXT11
YPL177C	HXT13
YPL177C	HXT15
YPL177C	HXT16
YPL177C	HXT6
YPL177C	HYP2
YPL177C	MGA1
YPL177C	MSH4
YPL177C	MTC7
YPL177C	NOP14
YPL177C	PTR2
YPL177C	RPP1b
YPL177C	RSB1
YPL177C	SAD1
YPL177C	SFG1
YPL177C	SGA1
YPL177C	SOR1
YPL177C	SOR2
YPL177C	TYR1
YPL177C	UTR2
YPL177C	UTR5
YPL177C	VHR1
YPL177C	YAL064W
YPL177C	YAP6
YPL177C	YBL029W
YPL177C	YDL129W
YPL177C	YDR042C
YPL177C	YFR006W
YPL177C	YGL101W
YPL177C	YIL102C
YPL177C	YJL007C
YPL177C	YLR345W
YHR084W	AGA1
YHR084W	AGA2
YHR084W	BAR1
YHR084W	CWP1
YHR084W	FUS1
YHR084W	FUS2
YHR084W	FUS3
YHR084W	GIC2
YHR084W	GPA1
YHR084W	GYP8
YHR084W	KAR5
YHR084W	PRM1
YHR084W	PRM4
YHR084W	PRM6
YHR084W	SST2
YHR084W	STE12
YHR084W	STE2
YHR084W	STE6
YHR084W	TEC1
YOR028C	AAP1
YOR028C	ACA1
YOR028C	ALD5
YOR028C	ALD6
YOR028C	APT2
YOR028C	AQY2
YOR028C	BAT2
YOR028C	BEM4
YOR028C	BSC1
YOR028C	CAF130
YOR028C	CCP1
YOR028C	CCS1
YOR028C	CLB1
YOR028C	CMR3
YOR028C	CPA1
YOR028C	CTR1
YOR028C	CUP9
YOR028C	DDR48
YOR028C	DIG2
YOR028C	DRE2
YOR028C	DSF2
YOR028C	DUR1,2
YOR028C	ECL1
YOR028C	ECM22
YOR028C	EHT1
YOR028C	FBA1
YOR028C	FET4
YOR028C	FLO10
YOR028C	FLR1
YOR028C	FRE3
YOR028C	FSH1
YOR028C	GAC1
YOR028C	GAL2
YOR028C	GAT2
YOR028C	GID8
YOR028C	GIP3
YOR028C	GLC3
YOR028C	GLY1
YOR028C	GND1
YOR028C	GPD2
YOR028C	GPT2
YOR028C	GRE2
YOR028C	GTO1
YOR028C	HAL1
YOR028C	HMS1
YOR028C	HMS2
YOR028C	HPF1
YOR028C	HSH49
YOR028C	HSP31
YOR028C	HXK2
YOR028C	HXT11
YOR028C	HXT15
YOR028C	HXT16
YOR028C	HXT2
YOR028C	HXT3
YOR028C	HXT6
YOR028C	HXT9
YOR028C	ICS2
YOR028C	ICS3
YOR028C	IES6
YOR028C	IMA2
YOR028C	IMA3
YOR028C	IMA4
YOR028C	KEL2
YOR028C	KRE29
YOR028C	KTI12
YOR028C	MAK10
YOR028C	MCD1
YOR028C	MCH5
YOR028C	MEP1
YOR028C	MFA2
YOR028C	MGA1
YOR028C	MID2
YOR028C	MIG2
YOR028C	MIG3
YOR028C	MMP1
YOR028C	MMT1
YOR028C	MOD5
YOR028C	MRH1
YOR028C	NCE102
YOR028C	NFU1
YOR028C	NMA1
YOR028C	NNK1
YOR028C	OYE2
YOR028C	PCM1
YOR028C	PDC1
YOR028C	PFS1
YOR028C	PHO81
YOR028C	PIG2
YOR028C	PMP2
YOR028C	POF1
YOR028C	PRO1
YOR028C	PRX1
YOR028C	RHO5
YOR028C	RMA1
YOR028C	RNR4
YOR028C	ROX1
YOR028C	RPI1
YOR028C	RPL10
YOR028C	RPL7b
YOR028C	RPS4a
YOR028C	RSB1
YOR028C	RSN1
YOR028C	RTS3
YOR028C	SET6
YOR028C	SFA1
YOR028C	SFG1
YOR028C	SKT5
YOR028C	SMF3
YOR028C	SPI1
YOR028C	SPO20
YOR028C	SPO73
YOR028C	SSK22
YOR028C	STB6
YOR028C	STD1
YOR028C	TCB2
YOR028C	TPO4
YOR028C	TYE7
YOR028C	UGA3
YOR028C	VTC2
YOR028C	WSC3
YOR028C	WSC4
YOR028C	WTM1
YOR028C	YAL037W
YOR028C	YAP6
YOR028C	YBL029W
YOR028C	YBR071W
YOR028C	YCR102C
YOR028C	YDL129W
YOR028C	YDR132C
YOR028C	YDR210W
YOR028C	YDR338C
YOR028C	YER158C
YOR028C	YFL051C
YOR028C	YFR039C
YOR028C	YGR035C
YOR028C	YHB1
YOR028C	YHL041W
YOR028C	YIL108W
YOR028C	YIL169C
YOR028C	YJL028W
YOR028C	YJR003C
YOR028C	YJR011C
YOR028C	YJR061W
YOR028C	YJR154W
YOR028C	YLL053C
YOR028C	YLL054C
YOR028C	YLR001C
YOR028C	YLR030W
YOR028C	YLR346C
YOR028C	YLR413W
YOR028C	YLR460C
YOR028C	YML119W
YOR028C	YML131W
YOR028C	YMR082C
YOR028C	YMR265C
YOR028C	YNL217W
YOR028C	YOL159C
YOR028C	YOR302W
YOR028C	YPC1
YOR028C	YPL277C
YOR028C	YPL278C
YOR028C	YPR127W
YOR028C	YPS3
YOR028C	YRO2
YOR028C	ZEO1
YOR028C	ZPS1
YNL103W	CYS3
YNL103W	MET10
YNL103W	MET14
YNL103W	MET2
YNL103W	MET28
YNL103W	MUP1
YNL103W	OPT1
YNL103W	SAM1
YNL103W	SUL2
YML027W	CDC6
YML027W	HST4
YML027W	MCM5
YML027W	MCM7
YML027W	MFA2
YML027W	MSA1
YML027W	PIG1
YDR310C	IRC18
YDR310C	OSW1
YDR310C	PFS1
YDR310C	SPO19
YDR310C	SPO74
YDR310C	SPR3
YDR310C	SPS22
YDR310C	SPS4
YDR310C	SSP1
YDR310C	SUM1
YDR310C	YDL186W
YDR310C	YJL043W
YDR310C	YKR015C
YDR310C	YSW1
YLR131C	AMN1
YLR131C	BUD9
YLR131C	CTS1
YLR131C	DSE1
YLR131C	DSE2
YLR131C	EGT2
YLR131C	HMS2
YLR131C	MDJ2
YLR131C	PRY3
YLR131C	SCW11
YNL167C	ALD6
YNL167C	ANP1
YNL167C	AQY1
YNL167C	CIN5
YNL167C	CMR3
YNL167C	CWP1
YNL167C	ECM13
YNL167C	EKI1
YNL167C	FMP43
YNL167C	FMP48
YNL167C	FSH1
YNL167C	GRE2
YNL167C	HAL1
YNL167C	HXT11
YNL167C	HXT13
YNL167C	HXT5
YNL167C	HXT6
YNL167C	ICY1
YNL167C	MCH2
YNL167C	MDJ1
YNL167C	MNN1
YNL167C	MOT3
YNL167C	MSN4
YNL167C	OAR1
YNL167C	PAI3
YNL167C	PHM7
YNL167C	PNS1
YNL167C	PRM10
YNL167C	PTP3
YNL167C	PUT4
YNL167C	RGS2
YNL167C	RHR2
YNL167C	RKR1
YNL167C	ROX1
YNL167C	RRT12
YNL167C	SCS3
YNL167C	SET4
YNL167C	SLM1
YNL167C	SOL1
YNL167C	SOR1
YNL167C	SPO77
YNL167C	SPT7
YNL167C	SRL1
YNL167C	STL1
YNL167C	THI4
YNL167C	YAF9
YNL167C	YBL044W
YNL167C	YDR034C-A
YNL167C	YHL041W
YNL167C	YJL107C
YNL167C	YKR041W
YNL167C	YLR108C
YNL167C	YMR018W
YNL167C	YMR320W
YNL167C	YNL108C
YNL167C	YOR302W
YNL167C	YOR376W
YNL167C	YPR064W
YNL167C	YPS5
YKL109W	ATP1
YKL109W	ATP14
YKL109W	ATP15
YKL109W	ATP16
YKL109W	ATP17
YKL109W	ATP2
YKL109W	ATP20
YKL109W	ATP3
YKL109W	ATP5
YKL109W	ATP7
YKL109W	COR1
YKL109W	COX12
YKL109W	COX13
YKL109W	COX4
YKL109W	COX5a
YKL109W	COX6
YKL109W	COX7
YKL109W	COX8
YKL109W	COX9
YKL109W	CYT1
YKL109W	INH1
YKL109W	KGD2
YKL109W	MIR1
YKL109W	NDI1
YKL109W	PET9
YKL109W	QCR10
YKL109W	QCR2
YKL109W	QCR6
YKL109W	QCR7
YKL109W	QCR9
YKL109W	RIP1
YKL109W	RPC82
YKL109W	RPM2
YKL109W	SDH1
YKL109W	TUF1
YKL109W	UPS2
YER040W	ASN1
YER040W	GLN1
YER040W	GLT1
YER040W	UGA3
YMR021C	CRR1
YMR021C	CTR1
YMR021C	CUP9
YMR021C	FET4
YMR021C	FRE1
YMR021C	FRE7
YMR021C	ISY1
YMR021C	LSB1
YMR021C	MAL33
YMR021C	MNN1
YMR021C	REE1
YMR021C	UTR1
YMR021C	YNL034W
YIR023W	AGP1
YIR023W	ASN1
YIR023W	BAP2
YIR023W	DIP5
YIR023W	GIS3
YIR023W	GNP1
YIR023W	MUP1
YOR344C	ADH5
YOR344C	AGA2
YOR344C	ENO2
YOR344C	FBA1
YOR344C	GCR1
YOR344C	GPM1
YOR344C	TDH2
