## Supplementary File 3: Network for "Mapping Transcription Factor Networks By Comparing Tf Binding Locations To Tf Perturbation Responses"

'TF'	Genes
YIL131C	ADH4
YIL131C	CHA1
YIL131C	CLB2
YIL131C	DSE1
YIL131C	ERS1
YIL131C	FRK1
YIL131C	GAS3
YIL131C	GAS5
YIL131C	HXT1
YIL131C	RNR1
YIL131C	SCW11
YIL131C	TEL2
YIL131C	YBR139W
YIL131C	YKL069W
YDR259C	AAP1
YDR259C	APT2
YDR259C	AQY1
YDR259C	ATR1
YDR259C	CIN5
YDR259C	CMR3
YDR259C	FET4
YDR259C	FLO10
YDR259C	FSH1
YDR259C	GAP1
YDR259C	GAT2
YDR259C	GAT4
YDR259C	GRE2
YDR259C	HAP4
YDR259C	HPF1
YDR259C	HXT13
YDR259C	HXT16
YDR259C	IMA2
YDR259C	IMA4
YDR259C	IMA5
YDR259C	MFA2
YDR259C	PDR5
YDR259C	REE1
YDR259C	RHO5
YDR259C	RSB1
YDR259C	SOR2
YDR259C	YER158C
YDR259C	YHB1
YDR259C	YIR020C
YDR259C	YLL053C
YDR259C	YLR413W
YDR259C	YML131W
YDR259C	YOR029W
YDR259C	YPS3
YDR259C	ZPS1
YLR176C	FSH3
YLR176C	RNR2
YLR176C	RNR3
YLR176C	RNR4
YLR176C	YMR279C
YLR176C	YOR378W
YER088C	ARG3
YER088C	CIT2
YER088C	FTR1
YER088C	PCL5
YER088C	TOD6
YER088C	YHB1
YPL038W	BNA3
YPL038W	CYS3
YPL038W	IES5
YPL038W	MET16
YPL038W	MET2
YPL038W	MET5
YPL038W	MHT1
YPL038W	MMP1
YPL038W	OPT1
YPL038W	RAD59
YPL038W	RMD6
YPL038W	SAM1
YPL038W	STR3
YPL038W	YLR179C
YMR019W	ANT1
YMR019W	FMP23
YMR019W	IMP2
YMR019W	MLS1
YMR019W	PCS60
YMR019W	YCT1
YMR019W	YEL020C
YMR019W	YIL166C
YMR019W	YLL056C
YMR019W	YMR034C
YMR019W	ZTA1
YML099C	ARG1
YML099C	ARG3
YML099C	ARG5,6
YML099C	ARG8
YML099C	ARG81
YML099C	BUD27
YML099C	CPA1
YML099C	YOR302W
YER169W	EDS1
YER169W	TPS1
YKL043W	APT2
YKL043W	ARN1
YKL043W	BAP2
YKL043W	BDF1
YKL043W	CUP9
YKL043W	CWP1
YKL043W	CYC7
YKL043W	DDR48
YKL043W	DIP5
YKL043W	ECM13
YKL043W	FAA3
YKL043W	FET4
YKL043W	FIT2
YKL043W	FSH1
YKL043W	GAT2
YKL043W	HDA2
YKL043W	HEM13
YKL043W	HXT1
YKL043W	HXT2
YKL043W	HXT6
YKL043W	ICS2
YKL043W	ICY1
YKL043W	IMA2
YKL043W	IMA4
YKL043W	IRC15
YKL043W	LEU4
YKL043W	MBR1
YKL043W	MNN1
YKL043W	MSN4
YKL043W	PET9
YKL043W	PHO3
YKL043W	PNS1
YKL043W	PRY1
YKL043W	RIM4
YKL043W	RMI1
YKL043W	RSB1
YKL043W	RSN1
YKL043W	SAM1
YKL043W	SET4
YKL043W	SGA1
YKL043W	SIP5
YKL043W	SOK2
YKL043W	SPL2
YKL043W	SPO20
YKL043W	SST2
YKL043W	STE2
YKL043W	TAT1
YKL043W	TIP1
YKL043W	TPO1
YKL043W	TSA2
YKL043W	USV1
YKL043W	UTR2
YKL043W	WSC4
YKL043W	YBL029W
YKL043W	YGR201C
YKL043W	YJL218W
YKL043W	YKL044W
YKL043W	YLR413W
YKL043W	YML131W
YKL043W	YOR062C
YKL043W	ZMS1
YDR123C	CDS1
YDR123C	FAS2
YDR123C	INO1
YDR123C	ITR1
YDR123C	KEL2
YDR123C	KNH1
YDR123C	MOG1
YDR123C	NOP13
YDR123C	OPI1
YDR123C	OPI3
YDR123C	PSD1
YDR123C	SAH1
YDR216W	ALD3
YDR216W	CTT1
YDR216W	MSC1
YDR216W	SPI1
YDR216W	URA1
YGL071W	AFT1
YGL071W	ARN1
YGL071W	ATG7
YGL071W	CTH1
YGL071W	RKM5
YGL071W	RPL22a
YGL071W	TIS11
YGL071W	YDR541C
YGL071W	YHR138C
YMR042W	ARG3
YMR042W	ARG5,6
YMR042W	ARG8
YMR042W	DIP5
YJL056C	YJL055W
YJL056C	ZAP1
YJL056C	ZRT1
YJL056C	ZRT2
YJL056C	ZRT3
YER111C	AGA1
YER111C	ALG14
YER111C	BAT2
YER111C	CAP1
YER111C	CBF2
YER111C	CDC6
YER111C	CIS3
YER111C	CLB6
YER111C	CLN1
YER111C	CWP1
YER111C	CYC8
YER111C	ECM33
YER111C	ELO1
YER111C	EXG1
YER111C	EXG2
YER111C	GAT2
YER111C	GIC1
YER111C	GIC2
YER111C	GIN4
YER111C	GRX2
YER111C	GTT3
YER111C	HAP1
YER111C	HCM1
YER111C	HHF1
YER111C	HHO1
YER111C	HHT1
YER111C	HTB1
YER111C	HTB2
YER111C	HTZ1
YER111C	HXK2
YER111C	Ho
YER111C	IGD1
YER111C	LAC1
YER111C	MCD1
YER111C	MNN1
YER111C	MOT3
YER111C	MSB2
YER111C	NCE102
YER111C	NDE1
YER111C	PCL1
YER111C	PDR11
YER111C	PLB2
YER111C	PLM2
YER111C	PRY2
YER111C	PSA1
YER111C	PUT1
YER111C	RNR1
YER111C	RNR4
YER111C	RPS3
YER111C	RSR1
YER111C	SFG1
YER111C	SKG6
YER111C	SNF11
YER111C	SPC29
YER111C	SPT21
YER111C	SRL1
YER111C	SUR7
YER111C	SVS1
YER111C	SWE1
YER111C	SWI1
YER111C	SWI4
YER111C	TOS1
YER111C	TOS2
YER111C	TOS6
YER111C	TSA2
YER111C	TYE7
YER111C	UTH1
YER111C	VHR1
YER111C	YBR071W
YER111C	YGR153W
YER111C	YHP1
YER111C	YMR144W
YER111C	YOL019W
YER111C	YOX1
YER111C	YPS3
YLR098C	CHA1
YLR098C	CPR5
YLR098C	HSH49
YLR098C	MDR1
YLR098C	SPS1
YLR098C	VAC17
YJR060W	ADE3
YJR060W	AIM17
YJR060W	ARE1
YJR060W	ARO4
YJR060W	ARO9
YJR060W	ASP3-3
YJR060W	ATG4
YJR060W	ATP7
YJR060W	AVT7
YJR060W	BMH1
YJR060W	BOI2
YJR060W	BUD14
YJR060W	BUD23
YJR060W	BUD27
YJR060W	CBF1
YJR060W	CBP1
YJR060W	CDC34
YJR060W	CTK1
YJR060W	CYT1
YJR060W	DRS2
YJR060W	DSE1
YJR060W	ECT1
YJR060W	ERG20
YJR060W	FAB1
YJR060W	FIG4
YJR060W	GAR1
YJR060W	GIT1
YJR060W	GUA1
YJR060W	HSV2
YJR060W	ICY2
YJR060W	IDH1
YJR060W	IDP2
YJR060W	IML1
YJR060W	INO2
YJR060W	KRE1
YJR060W	LEU4
YJR060W	LPD1
YJR060W	LYS1
YJR060W	MET10
YJR060W	MET2
YJR060W	MET28
YJR060W	MET3
YJR060W	MET4
YJR060W	MET5
YJR060W	MSH3
YJR060W	NCP1
YJR060W	NOG1
YJR060W	OYE3
YJR060W	PAN1
YJR060W	PCS60
YJR060W	PFK27
YJR060W	PGC1
YJR060W	PHO86
YJR060W	PRS2
YJR060W	PST1
YJR060W	PTC1
YJR060W	QCR6
YJR060W	RAD59
YJR060W	RIP1
YJR060W	RMD6
YJR060W	RPN4
YJR060W	RRT12
YJR060W	RRT14
YJR060W	RTC2
YJR060W	SER33
YJR060W	SET2
YJR060W	SNC2
YJR060W	SPL2
YJR060W	STH1
YJR060W	SUL2
YJR060W	SUR2
YJR060W	TDH2
YJR060W	TIM12
YJR060W	TRA1
YJR060W	YDR124W
YJR060W	YEL043W
YJR060W	YIR007W
YJR060W	YLR149C
YJR060W	YMR196W
YOR358W	ATP17
YOR358W	COX4
YOR358W	COX6
YOR358W	MIR1
YOR358W	TYW1
YOR358W	UPS2
YBL021C	ATP3
YBL021C	CCC1
YBL021C	COX4
YBL021C	COX6
YBL021C	GRX4
YBL021C	NDI1
YBL021C	QCR10
YBL021C	TYW1
YDR451C	HST4
YDR451C	YLR312C
YDR463W	BAP2
YDR463W	GIS3
YDR463W	IMD4
YDR463W	OPT1
YDR463W	RPA34
YDR463W	ZUO1
YOR140W	FLO10
YOR140W	IME1
YOR140W	RME1
YOR140W	SAP1
YOR140W	URA3
YOR140W	YGR045C
YOR140W	YLL053C
YNL314W	CAR2
YNL314W	DAL1
YNL314W	DAL4
YDL056W	ABF1
YDL056W	AGA1
YDL056W	ALG14
YDL056W	ASF1
YDL056W	BUB1
YDL056W	CDC21
YDL056W	CDC45
YDL056W	CDC6
YDL056W	CDC7
YDL056W	CLB5
YDL056W	CLB6
YDL056W	CLN1
YDL056W	DIN7
YDL056W	DSE1
YDL056W	DUN1
YDL056W	ECM33
YDL056W	ELO1
YDL056W	ERP3
YDL056W	EXG1
YDL056W	GAS3
YDL056W	GIC1
YDL056W	GIN4
YDL056W	GOR1
YDL056W	HCM1
YDL056W	HTA2
YDL056W	HTB2
YDL056W	Ho
YDL056W	IGD1
YDL056W	IRR1
YDL056W	JEM1
YDL056W	MCD1
YDL056W	MCR1
YDL056W	MSH6
YDL056W	NCA3
YDL056W	NRM1
YDL056W	PCL1
YDL056W	PDS5
YDL056W	PLM2
YDL056W	RAD27
YDL056W	RAD51
YDL056W	RNR1
YDL056W	RNR4
YDL056W	SEN34
YDL056W	SKG6
YDL056W	SPT21
YDL056W	SRL1
YDL056W	SWE1
YDL056W	SWI4
YDL056W	TDA2
YDL056W	TOS2
YDL056W	YBR071W
YDL056W	YDR115W
YDL056W	YHP1
YDL056W	YJR030C
YDL056W	YKL151C
YDL056W	YMR144W
YDL056W	YOX1
YGL237C	ATP17
YGL237C	ATP3
YGL237C	CCC1
YGL237C	COX4
YGL237C	COX6
YGL237C	MIR1
YGL237C	MRP13
YGL237C	NDI1
YGL237C	QCR10
YGL237C	QCR7
YGL237C	QCR9
YGL237C	RIP1
YGL237C	TYW1
YGL237C	YHB1
YGL237C	YPI1
YML007W	AHP1
YML007W	GRE2
YML007W	GSH1
YML007W	HSP31
YML007W	MRS4
YML007W	ROX1
YML007W	SOD1
YML007W	TSA1
YML007W	YLR108C
YML007W	YLR460C
YML007W	YML131W
YML007W	YNL134C
YKR099W	ADE13
YKR099W	ADE17
YKR099W	ADE3
YKR099W	ADE4
YKR099W	ADE5,7
YKR099W	ADE6
YKR099W	ADE8
YKR099W	CEM1
YKR099W	GCV1
YKR099W	GCV2
YKR099W	GCV3
YKR099W	HIS4
YKR099W	MET6
YKR099W	MTD1
YKR099W	SHM2
YKR099W	TPN1
YOL108C	ADO1
YOL108C	CDS1
YOL108C	CHO1
YOL108C	CHO2
YOL108C	EPT1
YOL108C	FAS1
YOL108C	FAS2
YOL108C	ITR1
YOL108C	NOP13
YOL108C	SAH1
YOL108C	UTR2
YLR256W	ATF2
YLR256W	CYB5
YLR256W	CYC1
YLR256W	ECM22
YLR256W	ERG13
YLR256W	ERG25
YLR256W	ERG26
YLR256W	ERG27
YLR256W	ERG28
YLR256W	ERG5
YLR256W	ERG6
YLR256W	ERG8
YLR256W	FTR1
YLR256W	HAP1
YLR256W	HMG1
YLR256W	MSN2
YLR256W	PIC2
YLR256W	YHB1
YLR256W	ZEO1
YDR253C	MET10
YDR253C	MET14
YDR253C	MET16
YDR253C	MET17
YDR253C	MET2
YDR253C	MET28
YDR253C	MET3
YDR253C	MET5
YDR253C	MET6
YDR253C	MUP3
YDR253C	SAM1
YDR253C	STR3
YDR253C	SUL2
YDR253C	YLR179C
YEL009C	ADH5
YEL009C	ALD5
YEL009C	ARG1
YEL009C	ARG4
YEL009C	ARG7
YEL009C	ARO1
YEL009C	ARO3
YEL009C	ARO4
YEL009C	CAR1
YEL009C	CPA2
YEL009C	GGC1
YEL009C	HIS4
YEL009C	HOM3
YEL009C	ILV6
YEL009C	LEU4
YEL009C	LEU9
YEL009C	MCH4
YEL009C	MET22
YEL009C	MPC2
YEL009C	PCL5
YEL009C	SNO1
YEL009C	SNZ1
YEL009C	UGA3
YEL009C	YOR302W
YKR064W	YHR022C
YKR064W	YNR063W
YOL089C	OYE2
YOL089C	OYE3
YOL089C	PHM7
YOL089C	YNL134C
YHR206W	AGX1
YHR206W	AHP1
YHR206W	ASK10
YHR206W	CIS3
YHR206W	CLN1
YHR206W	COX20
YHR206W	CRC1
YHR206W	CWP1
YHR206W	CWP2
YHR206W	DDR48
YHR206W	ECL1
YHR206W	ERG11
YHR206W	FRD1
YHR206W	GAS1
YHR206W	GIC2
YHR206W	GSC2
YHR206W	GSY2
YHR206W	HEM1
YHR206W	HEM13
YHR206W	HMX1
YHR206W	HSP104
YHR206W	ICS2
YHR206W	ICY1
YHR206W	IME2
YHR206W	KNH1
YHR206W	KNS1
YHR206W	LHP1
YHR206W	LYS20
YHR206W	MNN1
YHR206W	MSN4
YHR206W	NCA3
YHR206W	NRG1
YHR206W	OCH1
YHR206W	PCL2
YHR206W	PDR11
YHR206W	PHO4
YHR206W	PIR3
YHR206W	PLB2
YHR206W	PNS1
YHR206W	PRY1
YHR206W	PRY2
YHR206W	PTP3
YHR206W	PUN1
YHR206W	RNR4
YHR206W	ROX1
YHR206W	RPA14
YHR206W	RTA1
YHR206W	SCW10
YHR206W	SCW4
YHR206W	SRL1
YHR206W	SUT2
YHR206W	TAD2
YHR206W	TIR1
YHR206W	TSA1
YHR206W	UTH1
YHR206W	YDL124W
YHR206W	YDR186C
YHR206W	YGR050C
YHR206W	YLR108C
YHR206W	YLR257W
YHR206W	YLR413W
YHR206W	YPS3
YDR421W	ARO10
YDR421W	ARO80
YDR421W	ARO9
YDR520C	FUR1
YDR520C	LTV1
YDR520C	PHM8
YDR520C	RAD9
YDR520C	TMA23
YDR520C	YBR137W
YDR520C	YLR283W
YPL089C	AFR1
YPL089C	AMN1
YPL089C	ASK10
YPL089C	CIS3
YPL089C	CRH1
YPL089C	CWP1
YPL089C	DDI3
YPL089C	DFG5
YPL089C	FET4
YPL089C	FLC2
YPL089C	FMP27
YPL089C	HSP150
YPL089C	ICS2
YPL089C	IMA2
YPL089C	IME2
YPL089C	IPT1
YPL089C	KDX1
YPL089C	MNN1
YPL089C	PAU2
YPL089C	PIR3
YPL089C	PRM10
YPL089C	PST1
YPL089C	SED1
YPL089C	SKN1
YPL089C	SLT2
YPL089C	SMP1
YPL089C	SRL3
YPL089C	UTR2
YPL089C	YJL107C
YPL089C	YLR012C
YPL089C	YLR413W
YPL089C	YOR389W
YDR207C	ACS1
YDR207C	ARO9
YDR207C	BSC4
YDR207C	CAT2
YDR207C	COS5
YDR207C	DBP1
YDR207C	DHR2
YDR207C	DMC1
YDR207C	FOX2
YDR207C	GMC2
YDR207C	GSM1
YDR207C	HMG2
YDR207C	HUL4
YDR207C	INO1
YDR207C	IZH4
YDR207C	MEI5
YDR207C	MND1
YDR207C	MSN4
YDR207C	PDR10
YDR207C	POX1
YDR207C	PRM4
YDR207C	PUT3
YDR207C	RED1
YDR207C	RIM4
YDR207C	RMR1
YDR207C	RNP1
YDR207C	SIP4
YDR207C	SPO13
YDR207C	SRX1
YDR207C	TAX4
YDR207C	TFB6
YDR207C	TOS4
YDR207C	UGA1
YDR207C	VID22
YDR207C	XKS1
YDR207C	YBL086C
YDR207C	YBR184W
YDR207C	YBR284W
YDR207C	YCR061W
YDR207C	YDR042C
YDR207C	YET2
YDR207C	YGR053C
YDR207C	YHR138C
YDR207C	YLL030C
YDR207C	ZIP1
YLR451W	ALD5
YLR451W	BAP2
YLR451W	BAT1
YLR451W	ILV3
YLR451W	ISU2
YLR451W	LEU1
YLR451W	LEU4
YLR451W	OAC1
YLR451W	RPS11b
YNL216W	YBL112C
YNL216W	YFL064C
YNL216W	YHL049C
YNL216W	YIL177C
YNL216W	YJL225C
YNL216W	YRF1-5
YNL216W	YRF1-7
YBL005W	LDB7
YBL005W	PDR3
YBR083W	AGA1
YBR083W	CRH1
YBR083W	CWP1
YBR083W	FIG2
YBR083W	FUS1
YBR083W	FUS3
YBR083W	GIC2
YBR083W	GPA1
YBR083W	IAH1
YBR083W	KAR4
YBR083W	MFA2
YBR083W	MNN5
YBR083W	MSB2
YBR083W	PCL1
YBR083W	RAX2
YBR083W	RPI1
YBR083W	SFG1
YBR083W	SRL1
YBR083W	SRL3
YBR083W	SST2
YBR083W	STE12
YBR083W	SUR1
YBR083W	SVS1
YBR083W	TEC1
YBR083W	TOS2
YBR083W	UTR2
YBR083W	YBL112C
YBR083W	YDR210W
YBR083W	YGR039W
YBR083W	YLR413W
YGL035C	APT2
YGL035C	HXT13
YGL035C	HXT9
YGL035C	IMA5
YGL035C	SSK22
YKL038W	HXT1
YKL038W	MIG3
YHL020C	HNM1
YHL020C	INO1
YHL020C	ITR1
YHL020C	MOG1
YHL020C	OPI3
YHL020C	PSD1
YHR178W	GND1
YHR178W	KNH1
YHR178W	SOL3
YDR146C	AIM44
YDR146C	AMN1
YDR146C	ASH1
YDR146C	CHS1
YDR146C	CTS1
YDR146C	CYK3
YDR146C	EGT2
YDR146C	FAA3
YDR146C	NIS1
YDR146C	PCL9
YDR146C	PIL1
YDR146C	PIR1
YDR146C	PRY3
YDR146C	PST1
YDR146C	REE1
YDR146C	RTC3
YDR146C	SIC1
YDR146C	SLM2
YDR146C	TEC1
YDR146C	TGS1
YDR146C	YBR071W
YDR146C	YDL119C
YDR146C	YLR049C
YDR146C	YLR194C
YDR146C	YNL046W
YDR423C	APE1
YDR423C	DRE2
YMR016C	APT2
YMR016C	ECM13
YMR016C	FET4
YMR016C	GAT2
YMR016C	HXT1
YMR016C	IMA2
YMR016C	IMA4
YMR016C	LAC1
YMR016C	RCK1
YMR016C	RPI1
YMR016C	SED1
YMR016C	SOR2
YMR016C	SPO20
YMR016C	STE2
YMR016C	THI7
YMR016C	UTR2
YMR016C	YAP6
YMR016C	YBL029W
YMR016C	YKL044W
YMR016C	YLR413W
YPL177C	ECM13
YPL177C	GAT2
YPL177C	GID8
YPL177C	HXT16
YPL177C	PTR2
YPL177C	SGA1
YPL177C	SOR2
YPL177C	YBL029W
YPL177C	YFR006W
YHR084W	AFR1
YHR084W	AGA1
YHR084W	AGA2
YHR084W	BAR1
YHR084W	CHS1
YHR084W	FUS1
YHR084W	FUS3
YHR084W	GIC2
YHR084W	GPA1
YHR084W	HYM1
YHR084W	KAR4
YHR084W	KAR5
YHR084W	MFA1
YHR084W	MSB2
YHR084W	PRM2
YHR084W	PRM4
YHR084W	PRM6
YHR084W	PRP39
YHR084W	SRL1
YHR084W	SRL3
YHR084W	SST2
YHR084W	STE12
YHR084W	STE2
YHR084W	TEC1
YHR084W	UTH1
YPL075W	ADH1
YPL075W	BMH1
YPL075W	CDC19
YPL075W	ENO2
YPL075W	FBA1
YPL075W	GPM1
YPL075W	LSP1
YPL075W	PFK1
YPL075W	PFK2
YPL075W	PGI1
YPL075W	TDH2
YPL075W	TDH3
YPL075W	TPI1
YOR028C	AAP1
YOR028C	AGP1
YOR028C	APT2
YOR028C	ATR1
YOR028C	CMR3
YOR028C	DDR48
YOR028C	FAA1
YOR028C	FET4
YOR028C	FLO10
YOR028C	FSH1
YOR028C	GAP1
YOR028C	GAT2
YOR028C	GRE2
YOR028C	HPF1
YOR028C	HXT16
YOR028C	IMA2
YOR028C	IMA4
YOR028C	IMA5
YOR028C	MCH5
YOR028C	MFA2
YOR028C	REE1
YOR028C	RHO5
YOR028C	RSB1
YOR028C	RSN1
YOR028C	SET6
YOR028C	SOK2
YOR028C	SPO73
YOR028C	TIP1
YOR028C	TPO4
YOR028C	WSC3
YOR028C	YCR102C
YOR028C	YER158C
YOR028C	YFL051C
YOR028C	YHB1
YOR028C	YIL169C
YOR028C	YIR020C
YOR028C	YLL053C
YOR028C	YLR413W
YOR028C	YLR460C
YOR028C	YML131W
YOR028C	YPS3
YOR028C	YRO2
YOR028C	ZPS1
YNL068C	ADH4
YNL068C	CAR1
YNL068C	CHA1
YNL068C	CLB2
YNL068C	CTS1
YNL068C	CWP1
YNL068C	DSE1
YNL068C	ERS1
YNL068C	FKH1
YNL068C	FRK1
YNL068C	GAS3
YNL068C	HMS2
YNL068C	HXT1
YNL068C	INP2
YNL068C	MET14
YNL068C	MRH1
YNL068C	PHO3
YNL068C	RNR1
YNL068C	SCW11
YNL068C	SKN1
YNL068C	SPO12
YNL068C	SUR7
YNL068C	TEL2
YNL068C	YBR139W
YNL068C	YKL069W
YDR310C	BNA1
YDR310C	BNA2
YDR310C	BNA4
YDR310C	BNA5
YDR310C	BNA6
YDR310C	CDA2
YDR310C	CIT2
YDR310C	DAL1
YDR310C	DAL4
YDR310C	DCG1
YDR310C	DCV1
YDR310C	DER1
YDR310C	DIT1
YDR310C	DTR1
YDR310C	ECM8
YDR310C	GAS2
YDR310C	GIP1
YDR310C	GND2
YDR310C	HES1
YDR310C	HIM1
YDR310C	HSP31
YDR310C	HXT14
YDR310C	IRC18
YDR310C	LOA1
YDR310C	LOH1
YDR310C	LYS1
YDR310C	MIP6
YDR310C	MRPL19
YDR310C	NRT1
YDR310C	OSW1
YDR310C	PCM1
YDR310C	PES4
YDR310C	PFS1
YDR310C	PHM6
YDR310C	PRM2
YDR310C	PRM6
YDR310C	RRT12
YDR310C	RRT6
YDR310C	SPO19
YDR310C	SPO21
YDR310C	SPO74
YDR310C	SPO75
YDR310C	SPR28
YDR310C	SPR3
YDR310C	SPS1
YDR310C	SPS19
YDR310C	SPS2
YDR310C	SPS22
YDR310C	SPS4
YDR310C	SRL4
YDR310C	SSP1
YDR310C	SSP2
YDR310C	SUM1
YDR310C	TPT1
YDR310C	UPS3
YDR310C	YDL186W
YDR310C	YDR042C
YDR310C	YDR248C
YDR310C	YER085C
YDR310C	YER187W
YDR310C	YFL040W
YDR310C	YGL015C
YDR310C	YGL230C
YDR310C	YHL012W
YDR310C	YJL043W
YDR310C	YJR079W
YDR310C	YKR015C
YDR310C	YMR244W
YDR310C	YNL184C
YDR310C	YOL047C
YDR310C	YOR214C
YDR310C	YPR078C
YDR310C	ZRC1
YDL048C	ATG36
YDL048C	BNR1
YDL048C	FIG2
YDL048C	GDB1
YDL048C	HXT2
YDL048C	PDR10
YDL048C	PEX18
YDL048C	PHM7
YDL048C	PHO89
YDL048C	POT1
YDL048C	SGA1
YDL048C	TIR1
YDL048C	YAR029W
YDL048C	YKL133C
YDL048C	YMR018W
YDL048C	YNL193W
YDL048C	YNL194C
YLR131C	AMN1
YLR131C	BUD9
YLR131C	CTS1
YLR131C	DSE1
YLR131C	DSE2
YLR131C	EGT2
YLR131C	HMS2
YLR131C	SCW11
YHR006W	ADR1
YHR006W	AGP1
YHR006W	ATP19
YNL167C	ADH2
YNL167C	ALD4
YNL167C	ALD6
YNL167C	APT2
YNL167C	CIN1
YNL167C	CWP1
YNL167C	EXG1
YNL167C	FMP43
YNL167C	FSH1
YNL167C	HAL1
YNL167C	HMS2
YNL167C	HSP12
YNL167C	HXT5
YNL167C	HXT9
YNL167C	IPT1
YNL167C	KTI12
YNL167C	MGA1
YNL167C	PEA2
YNL167C	PET9
YNL167C	PRM10
YNL167C	PTP3
YNL167C	RPI1
YNL167C	SED1
YNL167C	SNF11
YNL167C	SPI1
YNL167C	UBP15
YNL167C	UTH1
YNL167C	YGR050C
YNL167C	YHR033W
YNL167C	YJL107C
YNL167C	YLR108C
YKL109W	ATP1
YKL109W	ATP14
YKL109W	ATP15
YKL109W	ATP16
YKL109W	ATP17
YKL109W	ATP2
YKL109W	ATP20
YKL109W	ATP3
YKL109W	ATP5
YKL109W	ATP7
YKL109W	COR1
YKL109W	COX12
YKL109W	COX13
YKL109W	COX4
YKL109W	COX5a
YKL109W	COX6
YKL109W	COX7
YKL109W	COX8
YKL109W	COX9
YKL109W	CYT1
YKL109W	INH1
YKL109W	MIR1
YKL109W	NDI1
YKL109W	PET9
YKL109W	QCR2
YKL109W	QCR6
YKL109W	QCR7
YKL109W	QCR9
YKL109W	RIP1
YKL109W	RPM2
YKL109W	TUF1
YKL109W	UPS2
YER040W	ASN1
YER040W	GLN1
YER040W	PES4
YER040W	SPS1
YMR021C	CTR1
YMR021C	CUP9
YIR023W	AGP1
YIR023W	ASN1
YIR023W	BAP2
YIR023W	BAP3
YIR023W	DIP5
YIR023W	HEM12
YIR023W	LYS20
YIR023W	MET17
YIR023W	OPT1
YIR023W	PTR2
YIR023W	REX4
YIR023W	SAS10
YIR023W	TAT1
YNR063W	YHR022C
YNR063W	YNR063W
YKL185W	CDC6
YKL185W	POG1
YKL185W	SED1
YKL185W	SIC1
YKL185W	YRF1-7
YOR113W	IZH3
YOR113W	KNS1
