## Supplementary File 4: Network for "Mapping Transcription Factor Networks By Comparing Tf Binding Locations To Tf Perturbation Responses"

'TF'	Genes
YDR259C	AAP1
YDR259C	ALD5
YDR259C	ALD6
YDR259C	AQY2
YDR259C	ATR1
YDR259C	CIN5
YDR259C	CLB1
YDR259C	DAL3
YDR259C	ERG25
YDR259C	ERG3
YDR259C	FAA3
YDR259C	FET4
YDR259C	FLO11
YDR259C	FRE3
YDR259C	FSH1
YDR259C	GAP1
YDR259C	GAT4
YDR259C	HMS1
YDR259C	HXT16
YDR259C	HXT9
YDR259C	ICS2
YDR259C	IMA2
YDR259C	IMA3
YDR259C	IME1
YDR259C	KEL2
YDR259C	MGA1
YDR259C	MIG3
YDR259C	MPC54
YDR259C	PNS1
YDR259C	REE1
YDR259C	RHO5
YDR259C	RNH203
YDR259C	RSB1
YDR259C	SFG1
YDR259C	SRL1
YDR259C	SUT2
YDR259C	TCB2
YDR259C	TIP1
YDR259C	UTR2
YDR259C	VHR1
YDR259C	YAP6
YDR259C	YBL029W
YDR259C	YHB1
YDR259C	YJL218W
YDR259C	YLL053C
YDR259C	YLR413W
YDR259C	YML131W
YDR259C	YMR320W
YDR259C	ZPS1
YOR032C	CKS1
YOR032C	FRD1
YOR032C	PCL10
YOR032C	PHD1
YOR032C	YAP6
YLR176C	PAC1
YLR176C	RNR2
YLR176C	RNR4
YLR176C	SMF3
YLR176C	YMR279C
YLR176C	YOR268C
YLR176C	YOR378W
YPL038W	MET5
YPL038W	NUT2
YPL038W	OPT1
YPL038W	PEX2
YPL038W	SAM1
YPL038W	SPS2
YPL038W	STR3
YPL038W	YDR042C
YPL038W	YLR179C
YML099C	ARG81
YML099C	DIP5
YML099C	OYE2
YFL031W	BFR1
YFL031W	DOG1
YFL031W	DOG2
YFL031W	DTR1
YFL031W	ERJ5
YFL031W	ERO1
YFL031W	ERP2
YFL031W	EUG1
YFL031W	GWT1
YFL031W	IRC4
YFL031W	JEM1
YFL031W	KAR2
YFL031W	KTR1
YFL031W	LHS1
YFL031W	LPP1
YFL031W	MCD4
YFL031W	MGR1
YFL031W	MPA43
YFL031W	MUD2
YFL031W	SCS3
YFL031W	SIL1
YFL031W	TAD2
YFL031W	ULI1
YFL031W	URH1
YFL031W	YET2
YKL043W	ALD5
YKL043W	CIS3
YKL043W	CUP9
YKL043W	CWP1
YKL043W	CYC7
YKL043W	DDR48
YKL043W	DUS3
YKL043W	ECM13
YKL043W	FAA3
YKL043W	FET4
YKL043W	FSH1
YKL043W	FTR1
YKL043W	GAT2
YKL043W	GIT1
YKL043W	GPA1
YKL043W	GYP8
YKL043W	HEM12
YKL043W	HEM13
YKL043W	HMS2
YKL043W	HXT1
YKL043W	HXT2
YKL043W	HXT3
YKL043W	HXT9
YKL043W	ICS2
YKL043W	KDX1
YKL043W	MIG3
YKL043W	MNN1
YKL043W	NCE102
YKL043W	PDC1
YKL043W	PHO11
YKL043W	PHO8
YKL043W	PNS1
YKL043W	PRS4
YKL043W	REE1
YKL043W	RGS2
YKL043W	ROX1
YKL043W	RSB1
YKL043W	RSN1
YKL043W	SFG1
YKL043W	SGA1
YKL043W	SYC1
YKL043W	TIP1
YKL043W	TYE7
YKL043W	UTR2
YKL043W	WSC4
YKL043W	YBL029W
YKL043W	YBL044W
YKL043W	YHL044W
YKL043W	YJL218W
YKL043W	YJU2
YKL043W	YLR278C
YKL043W	YLR413W
YKL043W	YNL144C
YKL043W	YOR062C
YKL043W	ZMS1
YKL043W	ZRG8
YPL248C	GAL1
YPL248C	GAL2
YPL248C	GAL3
YPL248C	GAL7
YBR182C	ASH1
YBR182C	CWP1
YBR182C	ERG5
YBR182C	EXG1
YBR182C	HNM1
YBR182C	PIR3
YBR182C	SBE2
YBR182C	SIA1
YBR182C	SLT2
YBR182C	SMP1
YBR182C	SPT14
YBR182C	SSK22
YBR182C	TRE1
YBR182C	UTR2
YGL071W	AFT1
YGL071W	AKR1
YGL071W	ARN1
YGL071W	ARN2
YGL071W	CCC2
YGL071W	FRE1
YGL071W	FRE6
YGL071W	FTR1
YGL071W	KHA1
YGL071W	LSM5
YGL071W	PEX10
YGL071W	SIA1
YGL071W	TIS11
YMR042W	ARG3
YMR042W	ARG5,6
YMR042W	CPA1
YMR042W	YOR302W
YJL056C	RTC4
YJL056C	ZAP1
YJL056C	ZRT1
YJL056C	ZRT2
YJL056C	ZRT3
YER111C	AGA1
YER111C	ALG14
YER111C	BAT2
YER111C	BMH1
YER111C	CDC6
YER111C	CLA4
YER111C	ELO1
YER111C	ERG3
YER111C	EXG1
YER111C	FKS3
YER111C	GIN4
YER111C	HCM1
YER111C	HTA1
YER111C	IGD1
YER111C	LSM4
YER111C	PCL2
YER111C	PDR16
YER111C	PEX28
YER111C	PLM2
YER111C	PPN1
YER111C	RMI1
YER111C	RNR1
YER111C	SFG1
YER111C	SKG6
YER111C	SPT21
YER111C	SPT8
YER111C	TOS1
YER111C	TOS6
YER111C	TSL1
YER111C	UTR2
YER111C	YBR071W
YJR060W	ADE12
YJR060W	ADE3
YJR060W	AFG3
YJR060W	APP1
YJR060W	ASP3-1
YJR060W	ASP3-2
YJR060W	ASP3-3
YJR060W	ASP3-4
YJR060W	ATG4
YJR060W	ATP7
YJR060W	AVT7
YJR060W	BMH1
YJR060W	BOI2
YJR060W	BUD23
YJR060W	CBF1
YJR060W	CIS3
YJR060W	CKB2
YJR060W	DAP1
YJR060W	DPH2
YJR060W	DRS2
YJR060W	EPL1
YJR060W	ERG20
YJR060W	FLC1
YJR060W	GAL2
YJR060W	GAR1
YJR060W	GLY1
YJR060W	ICY2
YJR060W	IDH1
YJR060W	IES6
YJR060W	IML1
YJR060W	KTR1
YJR060W	MET10
YJR060W	MET2
YJR060W	MET28
YJR060W	MET3
YJR060W	MET5
YJR060W	MRP4
YJR060W	MSH3
YJR060W	NCE103
YJR060W	NHP6b
YJR060W	OYE3
YJR060W	PCS60
YJR060W	PFK27
YJR060W	PGC1
YJR060W	PHO86
YJR060W	POP1
YJR060W	PRS2
YJR060W	PST1
YJR060W	PUP3
YJR060W	REB1
YJR060W	RIP1
YJR060W	RMD6
YJR060W	RPN4
YJR060W	RRT12
YJR060W	RSC30
YJR060W	SEC62
YJR060W	SER33
YJR060W	SFB3
YJR060W	SKY1
YJR060W	SMT3
YJR060W	SNC2
YJR060W	SPL2
YJR060W	SPO23
YJR060W	SQS1
YJR060W	STH1
YJR060W	SUL2
YJR060W	TDH2
YJR060W	TIM12
YJR060W	TRA1
YJR060W	UBC6
YJR060W	YCT1
YJR060W	YLR149C
YJR060W	YNG1
YJR060W	YNL095C
YOR358W	CCC1
YOR358W	GRX4
YOR358W	TYW1
YOR358W	VPS3
YGL181W	API2
YGL181W	BSC5
YGL181W	GAT3
YGL181W	HFM1
YGL181W	HXT15
YGL181W	OSW1
YGL181W	PES4
YGL181W	YAL018C
YGL181W	YFL012W
YGL181W	YGL149W
YGL181W	YGR066C
YGL181W	YPR027C
YDR451C	HST4
YDR451C	KIN3
YDR463W	AGP1
YDR463W	BAP3
YDR463W	GNP1
YNL314W	CAR2
YNL314W	DAL1
YNL314W	DAL4
YNL314W	DIF1
YER028C	DSF1
YER028C	ENA1
YER028C	FLO1
YER028C	HXT16
YER028C	HXT6
YER028C	IMA4
YER028C	MAL11
YER028C	MAL31
YER028C	PRR2
YER028C	SOR1
YER028C	YHR033W
YDL056W	CIN8
YDL056W	CLB5
YDL056W	CLB6
YDL056W	DIN7
YDL056W	ERG3
YDL056W	GAS3
YDL056W	GLO1
YDL056W	HLR1
YDL056W	HTA2
YDL056W	IRR1
YDL056W	NDD1
YDL056W	NUD1
YDL056W	PCL1
YDL056W	PDS1
YDL056W	PLM2
YDL056W	RFA2
YDL056W	SWI4
YDL056W	TSL1
YDL056W	YER189W
YDL056W	YJL045W
YDL056W	YJR030C
YDL056W	YML003W
YOL067C	BRN1
YOL067C	YKL071W
YKL015W	CPA1
YKL015W	HEK2
YKL015W	KIP1
YKL015W	OM14
YKL015W	RIB1
YKL015W	SLS1
YKL015W	VPS73
YKL015W	YJL045W
YKL015W	YOR302W
YDR043C	CWP1
YDR043C	CYB5
YDR043C	DIT1
YDR043C	DIT2
YDR043C	ENA1
YDR043C	ERG28
YDR043C	FAA1
YDR043C	FAF1
YDR043C	FET4
YDR043C	FLO10
YDR043C	FMP27
YDR043C	FRE4
YDR043C	FTR1
YDR043C	HIS6
YDR043C	HMS1
YDR043C	LSM5
YDR043C	MNN1
YDR043C	NRG1
YDR043C	POR2
YDR043C	RAM1
YDR043C	REE1
YDR043C	RSB1
YDR043C	SDP1
YDR043C	SFL1
YDR043C	SGA1
YDR043C	SHC1
YDR043C	STL1
YDR043C	TIR1
YDR043C	TOS8
YDR043C	TPO1
YDR043C	TPO4
YDR043C	USV1
YDR043C	UTR2
YDR043C	YER158C
YDR043C	YHL041W
YDR043C	YLL053C
YDR043C	YLR012C
YDR043C	YPC1
YML007W	ADH6
YML007W	AHP1
YML007W	AIM46
YML007W	ALD6
YML007W	ATR1
YML007W	CCS1
YML007W	DRE2
YML007W	ERG6
YML007W	GPX2
YML007W	GSH1
YML007W	GTT2
YML007W	HSP31
YML007W	ISU2
YML007W	MRS4
YML007W	OYE2
YML007W	OYE3
YML007W	PAP2
YML007W	PDR16
YML007W	RCR2
YML007W	SOD1
YML007W	SRX1
YML007W	TRX2
YML007W	TSA1
YML007W	YAP1
YML007W	YCR102C
YML007W	YDL124W
YML007W	YDL180W
YML007W	YDR132C
YML007W	YHK8
YML007W	YIL169C
YML007W	YJL045W
YML007W	YKL071W
YML007W	YLR108C
YML007W	YLR346C
YML007W	YLR460C
YML007W	YML131W
YML007W	YNL134C
YKR099W	ADE12
YKR099W	ADE13
YKR099W	ADE17
YKR099W	ADE2
YKR099W	ADE3
YKR099W	ADE4
YKR099W	ADE5,7
YKR099W	ADE6
YKR099W	ADE8
YKR099W	CEM1
YKR099W	GCV1
YKR099W	GCV3
YKR099W	HIS4
YKR099W	ISA1
YKR099W	MET6
YKR099W	MTD1
YKR099W	POP1
YKR099W	SHM2
YKR099W	SNZ3
YKR099W	TPN1
YKR099W	YDR018C
YKR099W	ZRC1
YOL108C	ACB1
YOL108C	ADE3
YOL108C	ADH5
YOL108C	ADK1
YOL108C	ADO1
YOL108C	APL3
YOL108C	APT2
YOL108C	ARG4
YOL108C	ASP3-1
YOL108C	ASP3-3
YOL108C	ATG27
YOL108C	ATM1
YOL108C	BNA2
YOL108C	BOP2
YOL108C	BSC2
YOL108C	CAR2
YOL108C	CBP6
YOL108C	CCC2
YOL108C	CFT2
YOL108C	CHO1
YOL108C	CHO2
YOL108C	CKI1
YOL108C	COR1
YOL108C	COX23
YOL108C	CPR1
YOL108C	CSR1
YOL108C	CYB2
YOL108C	CYC7
YOL108C	CYS4
YOL108C	CYT1
YOL108C	DMA1
YOL108C	DSD1
YOL108C	ECM5
YOL108C	EDC2
YOL108C	EGD1
YOL108C	EHT1
YOL108C	EKI1
YOL108C	EPT1
YOL108C	ERR1
YOL108C	ERR2
YOL108C	ERR3
YOL108C	ESBP6
YOL108C	FAA1
YOL108C	FAR8
YOL108C	FAS2
YOL108C	FHN1
YOL108C	FMP52
YOL108C	GAL2
YOL108C	GAL7
YOL108C	GCY1
YOL108C	GIC2
YOL108C	GID8
YOL108C	GIT1
YOL108C	GLY1
YOL108C	GNP1
YOL108C	GSH1
YOL108C	GSY1
YOL108C	GTO1
YOL108C	HAL1
YOL108C	HAP4
YOL108C	HHF2
YOL108C	HMG1
YOL108C	HMO1
YOL108C	HMX1
YOL108C	HNM1
YOL108C	HRI1
YOL108C	HSP32
YOL108C	HSP33
YOL108C	HST2
YOL108C	HTD2
YOL108C	HXK2
YOL108C	HXT15
YOL108C	HXT16
YOL108C	HXT2
YOL108C	HXT3
YOL108C	IDH1
YOL108C	IDS2
YOL108C	INO1
YOL108C	INO2
YOL108C	INO4
YOL108C	IRC15
YOL108C	ITR1
YOL108C	JEN1
YOL108C	KNH1
YOL108C	LAC1
YOL108C	LAP3
YOL108C	LCD1
YOL108C	LRP1
YOL108C	MAL33
YOL108C	MCH5
YOL108C	MED4
YOL108C	MET4
YOL108C	MET6
YOL108C	MHO1
YOL108C	MIG2
YOL108C	MOG1
YOL108C	MRP4
YOL108C	MSN2
YOL108C	MTH1
YOL108C	NAR1
YOL108C	NIT3
YOL108C	NRK1
YOL108C	NUP188
YOL108C	OM14
YOL108C	OPI1
YOL108C	OPI3
YOL108C	OPT2
YOL108C	ORM2
YOL108C	PAU22
YOL108C	PAU6
YOL108C	PBI2
YOL108C	PDR12
YOL108C	PET9
YOL108C	PEX13
YOL108C	PMI40
YOL108C	POP1
YOL108C	PRX1
YOL108C	PSD1
YOL108C	PTR2
YOL108C	PYC1
YOL108C	RAD16
YOL108C	RAD2
YOL108C	RER1
YOL108C	RGS2
YOL108C	RPL41a
YOL108C	RSF1
YOL108C	RUP1
YOL108C	SAH1
YOL108C	SAM35
YOL108C	SET2
YOL108C	SLX8
YOL108C	SNF11
YOL108C	SNO4
YOL108C	SOD1
YOL108C	SRB2
YOL108C	SRO77
YOL108C	SSC1
YOL108C	STE4
YOL108C	STR3
YOL108C	SUR2
YOL108C	SUT2
YOL108C	UBX6
YOL108C	UPS2
YOL108C	USB1
YOL108C	UTR2
YOL108C	VPS75
YOL108C	WTM1
YOL108C	XPT1
YOL108C	YBR085C-A
YOL108C	YDR124W
YOL108C	YEL073C
YOL108C	YER034W
YOL108C	YGR067C
YOL108C	YHL026C
YOL108C	YHR033W
YOL108C	YIP3
YOL108C	YKL102C
YOL108C	YLL058W
YOL108C	YLR108C
YOL108C	YLR312C
YOL108C	YLR352W
YOL108C	YML053C
YOL108C	YMR317W
YOL108C	YNR014W
YOL108C	YOL107W
YOL108C	YOR289W
YOL108C	YOR378W
YOL108C	YPI1
YLR256W	ACS2
YLR256W	ANB1
YLR256W	ARE2
YLR256W	CYB2
YLR256W	CYB5
YLR256W	CYC1
YLR256W	CYT1
YLR256W	ERG11
YLR256W	ERG13
YLR256W	ERG2
YLR256W	ERG25
YLR256W	ERG26
YLR256W	ERG28
YLR256W	ERG5
YLR256W	ERG9
YLR256W	FRE1
YLR256W	HAP1
YLR256W	HMG1
YLR256W	HMX1
YLR256W	HYP2
YLR256W	MVD1
YLR256W	NDE1
YLR256W	OLE1
YLR256W	PUT4
YLR256W	SCM4
YLR256W	SUE1
YLR256W	UBX6
YLR256W	YHB1
YDR253C	ADE3
YDR253C	BNA3
YDR253C	CTA1
YDR253C	CYS3
YDR253C	MET10
YDR253C	MET16
YDR253C	MET2
YDR253C	MET22
YDR253C	MET5
YDR253C	NUT2
YDR253C	RAD59
YDR253C	SDS24
YDR253C	SUL2
YDR253C	TOM71
YDR253C	USO1
YEL009C	ACO2
YEL009C	ADH5
YEL009C	ALD5
YEL009C	ARG1
YEL009C	ARG2
YEL009C	ARG3
YEL009C	ARG4
YEL009C	ARG5,6
YEL009C	ARG7
YEL009C	ARG8
YEL009C	ARO1
YEL009C	ARO3
YEL009C	ARO4
YEL009C	ARO8
YEL009C	ASN1
YEL009C	BAS1
YEL009C	BNA1
YEL009C	CAB1
YEL009C	CAF16
YEL009C	CFD1
YEL009C	CIA2
YEL009C	CPA1
YEL009C	CPA2
YEL009C	DBF20
YEL009C	ECM13
YEL009C	FMP23
YEL009C	FOL2
YEL009C	GGC1
YEL009C	GLN3
YEL009C	HIS1
YEL009C	HIS3
YEL009C	HIS4
YEL009C	HIS7
YEL009C	HOM3
YEL009C	HRB1
YEL009C	IDP1
YEL009C	ILV3
YEL009C	ILV5
YEL009C	ILV6
YEL009C	LEU3
YEL009C	LEU4
YEL009C	LEU9
YEL009C	LYS1
YEL009C	LYS2
YEL009C	LYS20
YEL009C	LYS9
YEL009C	MCH1
YEL009C	MCH4
YEL009C	MCT1
YEL009C	MET13
YEL009C	MET16
YEL009C	MET22
YEL009C	MET5
YEL009C	MPC2
YEL009C	MRM1
YEL009C	MTC4
YEL009C	NAR1
YEL009C	NIT1
YEL009C	NRK1
YEL009C	ODC2
YEL009C	ORT1
YEL009C	PCL5
YEL009C	PKP2
YEL009C	POS5
YEL009C	PSF2
YEL009C	PTC2
YEL009C	PUT3
YEL009C	PYC2
YEL009C	QDR3
YEL009C	RDS1
YEL009C	RIB5
YEL009C	RIM9
YEL009C	RTS3
YEL009C	SAM4
YEL009C	SKP2
YEL009C	SNO1
YEL009C	SNZ1
YEL009C	STB4
YEL009C	STB6
YEL009C	STR3
YEL009C	TEA1
YEL009C	THR4
YEL009C	TRP2
YEL009C	TRP3
YEL009C	TRP4
YEL009C	UGA3
YEL009C	YDR341C
YEL009C	YHR020W
YEL009C	YIL165C
YEL009C	YJR111C
YEL009C	YJR154W
YEL009C	YLR152C
YEL009C	YMC1
YEL009C	YMC2
YEL009C	YMR31
YEL009C	YOR302W
YEL009C	YPL264C
YEL009C	ZTA1
YFL021W	MRPL37
YFL021W	OYE2
YFL021W	PEX2
YOL089C	OYE3
YOL089C	PHM7
YOL089C	SLH1
YOL089C	URC2
YHR206W	AHP1
YHR206W	AMA1
YHR206W	CCW12
YHR206W	CIS3
YHR206W	CPR1
YHR206W	CTT1
YHR206W	CWP2
YHR206W	DDR2
YHR206W	DDR48
YHR206W	ECM33
YHR206W	ERG25
YHR206W	FYV5
YHR206W	GAS1
YHR206W	GAT2
YHR206W	GIC2
YHR206W	HEF3
YHR206W	HMX1
YHR206W	HOR7
YHR206W	ICY1
YHR206W	IES6
YHR206W	KNH1
YHR206W	KNS1
YHR206W	LYS20
YHR206W	MAM3
YHR206W	MDG1
YHR206W	MET13
YHR206W	MGA1
YHR206W	MSN4
YHR206W	NCA3
YHR206W	NRG1
YHR206W	PDR11
YHR206W	PIL1
YHR206W	PMP2
YHR206W	PRY2
YHR206W	PTP3
YHR206W	PTR2
YHR206W	PUT4
YHR206W	RGS2
YHR206W	RMI1
YHR206W	ROX1
YHR206W	RPM2
YHR206W	SCW10
YHR206W	SGA1
YHR206W	STP4
YHR206W	SUE1
YHR206W	SUT2
YHR206W	TEC1
YHR206W	TRP1
YHR206W	UBX6
YHR206W	UTH1
YHR206W	YAP1
YHR206W	YBL029W
YHR206W	YIL165C
YHR206W	YJL107C
YHR206W	YLR108C
YHR206W	YLR257W
YDR421W	ARO80
YDR421W	SPS100
YPL089C	CWP1
YPL089C	HKR1
YPL089C	KDX1
YPL089C	PIR3
YPL089C	POG1
YPL089C	SBP1
YPL089C	SRL3
YLR451W	ALD5
YLR451W	BAP2
YLR451W	BAT1
YLR451W	FSF1
YLR451W	ILV2
YLR451W	ILV3
YLR451W	ILV5
YLR451W	ISU2
YLR451W	LEU1
YLR451W	LEU4
YLR451W	LEU9
YLR451W	OAC1
YBL005W	LDB7
YBL005W	PDR3
YBR083W	ADE1
YBR083W	AFI1
YBR083W	AGA2
YBR083W	BEM1
YBR083W	BUD14
YBR083W	BUD8
YBR083W	CDC24
YBR083W	CHS7
YBR083W	CLN1
YBR083W	COY1
YBR083W	CPR8
YBR083W	CRH1
YBR083W	CWP2
YBR083W	ECT1
YBR083W	EMP47
YBR083W	FUS1
YBR083W	FUS3
YBR083W	GAT2
YBR083W	GIC2
YBR083W	GPA1
YBR083W	JLP1
YBR083W	KTR2
YBR083W	MNN5
YBR083W	MSB2
YBR083W	NCA2
YBR083W	OPY2
YBR083W	OSH7
YBR083W	PGM1
YBR083W	POP3
YBR083W	PRM1
YBR083W	PUN1
YBR083W	RAX2
YBR083W	RGD2
YBR083W	RPI1
YBR083W	RSM10
YBR083W	SFG1
YBR083W	SFH5
YBR083W	SHO1
YBR083W	SPS2
YBR083W	SRL1
YBR083W	SRL3
YBR083W	SST2
YBR083W	STE12
YBR083W	SVS1
YBR083W	SWE1
YBR083W	TCB2
YBR083W	TEC1
YBR083W	TOS2
YBR083W	TUB4
YBR083W	UTR2
YBR083W	VCX1
YBR083W	WSC3
YBR083W	YGL230C
YBR083W	YGR039W
YBR083W	YHR125W
YBR083W	YJU2
YBR083W	YLR413W
YBR083W	YLR446W
YBR083W	YOR296W
YKL038W	HXT1
YKL038W	MIG2
YKL038W	MIG3
YKL038W	NTH2
YKL038W	YKR075C
YHL020C	CDS1
YHL020C	CPT1
YHL020C	EKI1
YHL020C	FAS2
YHL020C	INO1
YHL020C	ITR1
YHL020C	NRK1
YHL020C	RKM3
YHR178W	GND1
YHR178W	GOR1
YHR178W	HEM1
YHR178W	KNH1
YHR178W	SCS7
YHR178W	SNQ2
YHR178W	SOL3
YHR178W	TAL1
YHR178W	TKL1
YHR178W	YDR248C
YHR178W	YEF1
YHR178W	YLR152C
YHR178W	YMR315W
YDR146C	AIM44
YDR146C	ASH1
YDR146C	CHS1
YDR146C	CRH1
YDR146C	CYK3
YDR146C	DSE3
YDR146C	EGT2
YDR146C	EXG1
YDR146C	FAA3
YDR146C	MDJ2
YDR146C	MTR2
YDR146C	NIS1
YDR146C	PCL2
YDR146C	PCL9
YDR146C	PIL1
YDR146C	PIR1
YDR146C	PST1
YDR146C	REE1
YDR146C	SIC1
YDR146C	SIW14
YDR146C	TEC1
YDR146C	TGS1
YDR146C	YBR071W
YDR146C	YDL119C
YDR146C	YLR049C
YDR146C	YLR194C
YDR423C	APE1
YDR423C	ATR1
YDR423C	CCS1
YDR423C	DRE2
YDR423C	FMP23
YDR423C	GSH1
YDR423C	GTT2
YDR423C	MCH4
YDR423C	MRS4
YDR423C	NFU1
YDR423C	TAH18
YDR423C	YCF1
YDR423C	YDR132C
YDR423C	YHB1
YDR423C	YLR108C
YMR016C	ACA1
YMR016C	AQY2
YMR016C	CLB1
YMR016C	CMR3
YMR016C	ECM13
YMR016C	ENA1
YMR016C	FET4
YMR016C	GAT2
YMR016C	GID8
YMR016C	GIT1
YMR016C	GYP8
YMR016C	HXT1
YMR016C	HXT16
YMR016C	HXT6
YMR016C	KTI12
YMR016C	MGA1
YMR016C	PRM7
YMR016C	PRR2
YMR016C	RCK1
YMR016C	RPI1
YMR016C	SED1
YMR016C	SPO20
YMR016C	STE2
YMR016C	THI7
YMR016C	TOS8
YMR016C	YBL029W
YMR016C	YER158C
YMR016C	YJL218W
YMR016C	YLL053C
YMR016C	ZRG8
YPL177C	BAT2
YPL177C	BLS1
YPL177C	CMR3
YPL177C	CUP9
YPL177C	ERG3
YPL177C	FMP16
YPL177C	GAC1
YPL177C	HMS1
YPL177C	HXT6
YPL177C	IDH2
YPL177C	MGA1
YPL177C	PHO84
YPL177C	PRR2
YPL177C	PTR2
YPL177C	RNY1
YPL177C	RSB1
YPL177C	SAD1
YPL177C	SFG1
YPL177C	SRP40
YPL177C	YDL129W
YPL177C	YFR006W
YHR084W	AGA1
YHR084W	BAR1
YHR084W	FUS1
YHR084W	FUS2
YHR084W	FUS3
YHR084W	GIC2
YHR084W	GPA1
YHR084W	GYP8
YHR084W	KAR4
YHR084W	KAR5
YHR084W	PCL2
YHR084W	PRM1
YHR084W	PRM3
YHR084W	PRM4
YHR084W	PRM6
YHR084W	SST2
YHR084W	STE12
YHR084W	STE2
YHR084W	STE6
YHR084W	TEC1
YPL075W	BMH1
YPL075W	CDC19
YPL075W	ENO2
YPL075W	FBA1
YPL075W	GPM1
YPL075W	PEX27
YPL075W	TDH2
YPL075W	TDH3
YPL075W	TPI1
YOR028C	ALD5
YOR028C	ALD6
YOR028C	APT2
YOR028C	AQY2
YOR028C	BAT2
YOR028C	BNS1
YOR028C	BSC1
YOR028C	CAF130
YOR028C	CCP1
YOR028C	CCS1
YOR028C	CLB1
YOR028C	CMR3
YOR028C	CPA1
YOR028C	DDR2
YOR028C	DDR48
YOR028C	DRE2
YOR028C	DUR1,2
YOR028C	ECM13
YOR028C	ECM22
YOR028C	ERG13
YOR028C	FAA1
YOR028C	FET4
YOR028C	FRE3
YOR028C	FSH1
YOR028C	GAC1
YOR028C	GAL2
YOR028C	GAT2
YOR028C	GID8
YOR028C	GLC3
YOR028C	GND1
YOR028C	GNP1
YOR028C	HMS1
YOR028C	HMS2
YOR028C	HPF1
YOR028C	HSP31
YOR028C	HXK2
YOR028C	HXT2
YOR028C	HXT6
YOR028C	IES6
YOR028C	ISU1
YOR028C	KEL2
YOR028C	MCH5
YOR028C	MEP1
YOR028C	MGA1
YOR028C	NNK1
YOR028C	PHO81
YOR028C	PIG2
YOR028C	PRO1
YOR028C	RHO5
YOR028C	RNR4
YOR028C	RSB1
YOR028C	RSN1
YOR028C	SET4
YOR028C	SET6
YOR028C	SFA1
YOR028C	SFG1
YOR028C	SMF3
YOR028C	SOK2
YOR028C	SPI1
YOR028C	STB6
YOR028C	TCB2
YOR028C	TDH3
YOR028C	TIP1
YOR028C	VTC2
YOR028C	YAL037W
YOR028C	YAP6
YOR028C	YBL029W
YOR028C	YBR071W
YOR028C	YCR102C
YOR028C	YDL129W
YOR028C	YDR132C
YOR028C	YDR338C
YOR028C	YFL051C
YOR028C	YGR035C
YOR028C	YHB1
YOR028C	YHL044W
YOR028C	YJR003C
YOR028C	YLL053C
YOR028C	YLL054C
YOR028C	YLR030W
YOR028C	YLR346C
YOR028C	YLR413W
YOR028C	YLR460C
YOR028C	YML131W
YOR028C	YMR265C
YOR028C	YNL217W
YOR028C	YPC1
YOR028C	YPL278C
YOR028C	YPS3
YOR028C	ZEO1
YOR028C	ZPS1
YNL103W	ADE3
YNL103W	CHO2
YNL103W	CYS3
YNL103W	ECM33
YNL103W	HHT2
YNL103W	IMD3
YNL103W	MET10
YNL103W	MET2
YNL103W	MET28
YNL103W	MUP1
YNL103W	OPT1
YNL103W	PEX2
YNL103W	RPL7b
YNL103W	SAM1
YNL103W	SER33
YNL103W	STR3
YNL103W	UBX6
YNL103W	YLR179C
YNL103W	YNL034W
YPR104C	ADA2
YPR104C	ATG27
YPR104C	ECM12
YPR104C	FYV12
YPR104C	MLP2
YPR104C	NAT3
YPR104C	NTC20
YPR104C	PNS1
YPR104C	PRE2
YPR104C	REH1
YPR104C	ROX3
YPR104C	RPL10
YPR104C	RPL11a
YPR104C	RPL11b
YPR104C	RPL14b
YPR104C	RPL19a
YPR104C	RPL21b
YPR104C	RPL26a
YPR104C	RPL33b
YPR104C	RPL36a
YPR104C	RPL38
YPR104C	RPL42b
YPR104C	RPL43a
YPR104C	RPL43b
YPR104C	RPL9a
YPR104C	RPP1a
YPR104C	RPP2a
YPR104C	RPS0b
YPR104C	RPS12
YPR104C	RPS14b
YPR104C	RPS18b
YPR104C	RPS19a
YPR104C	RPS2
YPR104C	RPS20
YPR104C	RPS22a
YPR104C	RPS23a
YPR104C	RPS24b
YPR104C	RPS25a
YPR104C	RPS25b
YPR104C	RPS28a
YPR104C	RPS3
YPR104C	RPS30a
YPR104C	RPS30b
YPR104C	RPS31
YPR104C	RPS9b
YPR104C	RXT3
YPR104C	SOP4
YPR104C	SRO9
YPR104C	TEM1
YPR104C	TSR1
YPR104C	YBR184W
YPR104C	YFL034W
YPR104C	YGR117C
YPR104C	YML6
YPR104C	YOR292C
YML027W	HST4
YML027W	MCM5
YML027W	MFA2
YLR131C	AMN1
YLR131C	BSC4
YLR131C	BUD9
YLR131C	COG4
YLR131C	COT1
YLR131C	CTS1
YLR131C	DSE1
YLR131C	DSE2
YLR131C	DSE3
YLR131C	EGT2
YLR131C	FAA3
YLR131C	GAT1
YLR131C	GSY2
YLR131C	HMS2
YLR131C	ISR1
YLR131C	MDJ2
YLR131C	NIS1
YLR131C	OXA1
YLR131C	PCL2
YLR131C	PCL9
YLR131C	PRY3
YLR131C	PSA1
YLR131C	SAP4
YLR131C	SCW11
YLR131C	TOS1
YLR131C	USV1
YLR131C	YER152C
YHR006W	AGP1
YHR006W	GNP1
YPR199C	MATALPHA1
YPR199C	YAL018C
YPR199C	YMR087W
YKL109W	ASN1
YKL109W	ATP1
YKL109W	ATP14
YKL109W	ATP15
YKL109W	ATP16
YKL109W	ATP17
YKL109W	ATP2
YKL109W	ATP20
YKL109W	ATP3
YKL109W	ATP5
YKL109W	ATP7
YKL109W	COR1
YKL109W	COX12
YKL109W	COX13
YKL109W	COX4
YKL109W	COX5a
YKL109W	COX6
YKL109W	COX7
YKL109W	COX8
YKL109W	COX9
YKL109W	CYC1
YKL109W	CYT1
YKL109W	FUM1
YKL109W	GSM1
YKL109W	INH1
YKL109W	KGD1
YKL109W	KGD2
YKL109W	MDH1
YKL109W	MEF2
YKL109W	MIR1
YKL109W	NDE1
YKL109W	NDI1
YKL109W	PET9
YKL109W	POR1
YKL109W	QCR2
YKL109W	QCR6
YKL109W	QCR7
YKL109W	QCR8
YKL109W	QCR9
YKL109W	RIP1
YKL109W	RPM2
YKL109W	SDH1
YKL109W	SDH3
YKL109W	SDH4
YKL109W	TIM11
YKL109W	TUF1
YKL109W	UPS2
YER040W	ASN1
YER040W	GLN1
YER040W	GLT1
YER040W	UGA3
YGL162W	AQY1
YGL162W	BSC1
YGL162W	CIN1
YGL162W	CMR3
YGL162W	CTA1
YGL162W	CWP1
YGL162W	DIP5
YGL162W	ECM13
YGL162W	GAT2
YGL162W	GIC2
YGL162W	GIS1
YGL162W	GIT1
YGL162W	GNP1
YGL162W	HAP4
YGL162W	HXT11
YGL162W	HXT16
YGL162W	HXT2
YGL162W	HXT6
YGL162W	ICS2
YGL162W	JHD2
YGL162W	LCL1
YGL162W	MDH2
YGL162W	MGM1
YGL162W	MIC14
YGL162W	MID2
YGL162W	MIG3
YGL162W	MSF1
YGL162W	PDR5
YGL162W	PHM7
YGL162W	PHO84
YGL162W	POG1
YGL162W	PRM4
YGL162W	PRR2
YGL162W	QDR1
YGL162W	RAD28
YGL162W	RSB1
YGL162W	SET4
YGL162W	SFG1
YGL162W	SGA1
YGL162W	SOK2
YGL162W	SPL2
YGL162W	SPO77
YGL162W	STE4
YGL162W	STP4
YGL162W	SUT1
YGL162W	SUT2
YGL162W	YAL064W
YGL162W	YBR032W
YGL162W	YDR090C
YGL162W	YGL039W
YGL162W	YGR035C
YGL162W	YGR273C
YGL162W	YHR125W
YGL162W	YJL218W
YGL162W	YKR041W
YGL162W	YLR297W
YGL162W	YLR413W
YGL162W	YMR210W
YGL162W	YNL144C
YGL162W	YOR062C
YGL162W	YPC1
YKL222C	MCH2
YKL222C	TPO1
YMR021C	CRR1
YMR021C	CTR1
YMR021C	CUP9
YMR021C	FET4
YMR021C	FRE1
YMR021C	FRE7
YMR021C	FTR1
YMR021C	HOS4
YMR021C	ISY1
YMR021C	LSB1
YMR021C	LSM5
YMR021C	MAL33
YMR021C	RAD50
YMR021C	REE1
YMR021C	UTR1
YMR021C	YFR016C
YMR021C	YKL063C
YMR021C	YLL058W
YIR023W	DIP5
YIR023W	GLN1
YIR023W	PTR2
YOR344C	ADH4
YOR344C	ADH5
YOR344C	CDC19
YOR344C	ELO1
YOR344C	ENO2
YOR344C	FBA1
YOR344C	GCR1
YOR344C	GPM1
YOR344C	INM1
YOR344C	MRK1
YOR344C	OLE1
YOR344C	PGI1
YOR344C	TDH2
YOR344C	TDH3
YOR344C	URH1
YOR344C	YAF9
YOR344C	YNL108C
YNL199C	BMH1
YNL199C	FBA1
YNL199C	GPM1
YNL199C	PDC1
YNL199C	PGI1
YNL199C	TDH2
YNL199C	TDH3
YNL199C	TPI1
