## Supplementary FIle 5: Network for "Mapping Transcription Factor Networks By Comparing Tf Binding Locations To Tf Perturbation Responses"

'TF'	Genes
YLR403W	AAC3
YLR403W	DLD3
YLR403W	IMD3
YLR403W	LEU9
YLR403W	LIA1
YLR403W	MRS6
YLR403W	NDE1
YLR403W	OLA1
YLR403W	RFU1
YLR403W	RKI1
YLR403W	RPL4a
YLR403W	SCP160
YLR403W	SPE3
YLR403W	YPL245W
YJR060W	ARO9
YJR060W	ATP7
YJR060W	BNA3
YJR060W	BOP2
YJR060W	CBF1
YJR060W	DOP1
YJR060W	DRS2
YJR060W	ELP2
YJR060W	ERG20
YJR060W	GAR1
YJR060W	GSC2
YJR060W	GSH1
YJR060W	GTO1
YJR060W	HIS5
YJR060W	HOM3
YJR060W	ICY2
YJR060W	IDH1
YJR060W	IDP1
YJR060W	IML1
YJR060W	LEU4
YJR060W	MET2
YJR060W	MET22
YJR060W	MET28
YJR060W	MET3
YJR060W	MNN4
YJR060W	MSH3
YJR060W	NCA3
YJR060W	NOP13
YJR060W	PBI2
YJR060W	PIC2
YJR060W	PRM5
YJR060W	PRS2
YJR060W	QCR10
YJR060W	RIM15
YJR060W	RRT14
YJR060W	RVB2
YJR060W	SCM4
YJR060W	SES1
YJR060W	SET2
YJR060W	SNO1
YJR060W	SNZ1
YJR060W	STR2
YJR060W	STR3
YJR060W	TRA1
YJR060W	URB1
YJR060W	UTP10
YJR060W	YBR255C-A
YJR060W	YCL042W
YJR060W	YCR087C-A
YJR060W	YCT1
YJR060W	YDR115W
YJR060W	YMR31
YJR060W	YOS1
YDR034C	ACO2
YDR034C	LYS1
YDR034C	LYS12
YDR034C	LYS14
YDR034C	LYS20
YDR034C	LYS4
YDR034C	LYS9
YDR034C	YDL183C
YOL108C	ADO1
YOL108C	CHO2
YOL108C	EHT1
YOL108C	HNM1
YOL108C	ITR1
YOL108C	MET13
YOL108C	MOG1
YOL108C	OPI1
YOL108C	OPI3
YOL108C	SAM2
YOL108C	SAM3
YOL108C	YDR124W
YOL108C	YEL073C
YEL009C	ADH5
YEL009C	ALD5
YEL009C	ARG1
YEL009C	ARG4
YEL009C	ARG7
YEL009C	ARG8
YEL009C	ARO1
YEL009C	ARO3
YEL009C	ASN1
YEL009C	BNA1
YEL009C	CAR1
YEL009C	CPA2
YEL009C	GGC1
YEL009C	HIS4
YEL009C	HOM3
YEL009C	ICY1
YEL009C	ICY2
YEL009C	LEU4
YEL009C	LYS1
YEL009C	RTS3
YEL009C	SNO1
YEL009C	SNZ1
YEL009C	TMT1
YLR451W	ALD5
YLR451W	BAP2
YLR451W	BAT1
YLR451W	DIC1
YLR451W	DRE2
YLR451W	GAT2
YLR451W	ILV3
YLR451W	ISU2
YLR451W	LEU1
YLR451W	LEU4
YLR451W	LEU9
YLR451W	OAC1
YLR451W	PAN5
YLR451W	PDH1
YLR451W	PDR16
YLR451W	PYC1
YLR451W	SSC1
YLR451W	TAT1
YLR451W	TDA1
YLR451W	YBL029C-A
YLR451W	YBL029W
YLR451W	ZWF1
YKL038W	ARI1
YKL038W	GAT2
YKL038W	GGA1
YKL038W	HXT1
YKL038W	HXT11
YKL038W	HXT2
YKL038W	HXT5
YKL038W	HXT9
YKL038W	MIG3
YKL038W	YGR050C
YKL038W	YOR062C
YMR182C	COA6
YMR182C	EMI2
YMR182C	FAA1
YMR182C	GSY2
YMR182C	HXT13
YMR182C	MBF1
YMR182C	MIT1
YMR182C	NTH1
YMR182C	PDR12
YMR182C	PDR15
YMR182C	PGM2
YMR182C	PHO91
YMR182C	PRM5
YMR182C	RFX1
YMR182C	RGI1
YMR182C	RPI1
YMR182C	SDS24
YMR182C	TPO4
YMR182C	TPS1
YMR182C	UGP1
YMR182C	YLR177W
YMR182C	YOL014W
YMR182C	YPR063C
YNL199C	ADE12
YNL199C	ADH4
YNL199C	ATO3
YNL199C	CAR1
YNL199C	CDC19
YNL199C	CLN1
YNL199C	DIC1
YNL199C	ELO1
YNL199C	ENO2
YNL199C	GCR1
YNL199C	GPM1
YNL199C	GPM2
YNL199C	IDP1
YNL199C	IMD3
YNL199C	MIP6
YNL199C	NDJ1
YNL199C	PYC1
YNL199C	RMI1
YNL199C	SMT3
YNL199C	TDA1
YNL199C	THI2
YNL199C	TPI1
YNL199C	YDR379C-A
YNL199C	YER138W-A
YNL199C	YGP1
YNL199C	YGR050C
YNL199C	YHB1
YNL199C	YNL095C
