## Supplementary File 6: Network for "Mapping Transcription Factor Networks By Comparing Tf Binding Locations To Tf Perturbation Responses"

'TF'	Genes
YLR403W	ART5
YLR403W	ERC1
YLR403W	GAC1
YLR403W	GIS2
YLR403W	ILV2
YLR403W	IMD3
YLR403W	LEU9
YLR403W	LIA1
YLR403W	MED1
YLR403W	MRS6
YLR403W	OLA1
YLR403W	RBD2
YLR403W	RFU1
YLR403W	RGM1
YLR403W	RIM4
YLR403W	RIO1
YLR403W	RKI1
YLR403W	RPL4a
YLR403W	SNU13
YLR403W	SPE3
YLR403W	SUR4
YLR403W	TCD2
YLR403W	TEA1
YLR403W	TIF4631
YLR403W	VBA4
YLR403W	YLR149C
YLR403W	YOR342C
YLR403W	YPL245W
YLR403W	ZRT2
YIL036W	ADE2
YIL036W	ADH3
YIL036W	ADH6
YIL036W	AHP1
YIL036W	AIR2
YIL036W	ALD3
YIL036W	ALT1
YIL036W	ANP1
YIL036W	APA2
YIL036W	APT2
YIL036W	BDH2
YIL036W	BDS1
YIL036W	CAF120
YIL036W	CDC9
YIL036W	CIN5
YIL036W	CLB1
YIL036W	CLN1
YIL036W	CPA2
YIL036W	CTT1
YIL036W	CYC8
YIL036W	DIG2
YIL036W	DIP5
YIL036W	DOG2
YIL036W	FAA1
YIL036W	FCY2
YIL036W	FMP33
YIL036W	FMP48
YIL036W	FOB1
YIL036W	FSH1
YIL036W	GAT1
YIL036W	GAT2
YIL036W	GCY1
YIL036W	GID8
YIL036W	GLY1
YIL036W	GPD2
YIL036W	GRE2
YIL036W	HER1
YIL036W	HHF2
YIL036W	HHT2
YIL036W	HIM1
YIL036W	HOR7
YIL036W	HSP12
YIL036W	HTZ1
YIL036W	ICY1
YIL036W	ICY2
YIL036W	IES6
YIL036W	ISU1
YIL036W	LPD1
YIL036W	MSC1
YIL036W	MSN2
YIL036W	MSS11
YIL036W	MTL1
YIL036W	NCA3
YIL036W	NCE103
YIL036W	PET122
YIL036W	PEX29
YIL036W	PHM7
YIL036W	PHO91
YIL036W	PIR1
YIL036W	PTP3
YIL036W	PYC1
YIL036W	RHR2
YIL036W	RMI1
YIL036W	RPA14
YIL036W	RPL18b
YIL036W	RPS4a
YIL036W	RRP45
YIL036W	RTG1
YIL036W	RTN2
YIL036W	RTS3
YIL036W	SNO1
YIL036W	SNP1
YIL036W	SOK2
YIL036W	SPG4
YIL036W	SRB2
YIL036W	SWM1
YIL036W	SYG1
YIL036W	TOS6
YIL036W	TPK1
YIL036W	TPS2
YIL036W	YAP6
YIL036W	YBR085C-A
YIL036W	YCR025C
YIL036W	YDR109C
YIL036W	YFL015C
YIL036W	YGL007W
YIL036W	YGR066C
YIL036W	YIL055C
YIL036W	YIL060W
YIL036W	YLR053C
YIL036W	YLR108C
YIL036W	YLR211C
YIL036W	YMC1
YIL036W	YMR122W-A
YIL036W	YMR144W
YIL036W	YNR014W
YIL036W	YOL085C
YIL036W	YOL114C
YIL036W	YOR029W
YIL036W	YOR111W
YIL036W	YOR302W
YIL036W	YPL014W
YIL036W	YPL277C
YIL036W	YPL279C
YIL036W	YPR063C
YIL036W	ZRT1
YPL248C	CLN3
YPL248C	FUR4
YPL248C	GAL1
YPL248C	GAL10
YPL248C	GAL2
YPL248C	GAL3
YPL248C	GAL7
YPL248C	GAL80
YPL248C	GCY1
YPL248C	HAP4
YPL248C	HXT6
YPL248C	",
YPL248C	,
YPL248C	,
YPL248C	,
YPL248C	,
YPL248C	,
YPL248C	,
YPL248C	,
YPL248C	,
YPL248C	,
YPL248C	,
YPL248C	,
YPL248C	,
YPL248C	,
YPL248C	,
YPL248C	,
YPL248C	,
YPL248C	]
YJL056C	RTC4
YJL056C	ZAP1
YJL056C	ZPS1
YJL056C	ZRT1
YJL056C	ZRT2
YJL056C	ZRT3
YJR060W	ADH5
YJR060W	ATG31
YJR060W	ATM1
YJR060W	ATP7
YJR060W	AVT7
YJR060W	BIO2
YJR060W	BNA3
YJR060W	CBF1
YJR060W	CHL4
YJR060W	CSR2
YJR060W	CYS3
YJR060W	CYS4
YJR060W	DAN1
YJR060W	DLD3
YJR060W	DRS1
YJR060W	DRS2
YJR060W	DSE1
YJR060W	ENO1
YJR060W	ERG20
YJR060W	FMO1
YJR060W	GIT1
YJR060W	GLK1
YJR060W	GNP1
YJR060W	GPX1
YJR060W	GRX1
YJR060W	GSY1
YJR060W	GTO1
YJR060W	HIR2
YJR060W	HOM3
YJR060W	HOM6
YJR060W	HOR2
YJR060W	ICY2
YJR060W	IDH1
YJR060W	IDP1
YJR060W	IML1
YJR060W	LPP1
YJR060W	LSB5
YJR060W	MET1
YJR060W	MET10
YJR060W	MET14
YJR060W	MET16
YJR060W	MET17
YJR060W	MET2
YJR060W	MET22
YJR060W	MET3
YJR060W	MET32
YJR060W	MET4
YJR060W	MET5
YJR060W	MET8
YJR060W	MNN1
YJR060W	MNN4
YJR060W	MRP4
YJR060W	MRS3
YJR060W	MSH3
YJR060W	MTQ1
YJR060W	NCA3
YJR060W	NCE103
YJR060W	NCP1
YJR060W	NDI1
YJR060W	NHP6b
YJR060W	NUP1
YJR060W	NUT2
YJR060W	OLE1
YJR060W	PET117
YJR060W	PHM6
YJR060W	PLB3
YJR060W	PSP2
YJR060W	PTC1
YJR060W	PUT3
YJR060W	QCR10
YJR060W	RAD59
YJR060W	RIM15
YJR060W	RMD6
YJR060W	RSM7
YJR060W	RSP5
YJR060W	RVB2
YJR060W	SCS3
YJR060W	SDS23
YJR060W	SER33
YJR060W	SFC1
YJR060W	SNO1
YJR060W	SOH1
YJR060W	SPO23
YJR060W	STH1
YJR060W	STR3
YJR060W	SUL2
YJR060W	SYG1
YJR060W	TRA1
YJR060W	TRM3
YJR060W	VHS3
YJR060W	YAL018C
YJR060W	YBR255C-A
YJR060W	YCL042W
YJR060W	YCR087C-A
YJR060W	YCT1
YJR060W	YDL073W
YJR060W	YDR061W
YJR060W	YDR115W
YJR060W	YDR381C-A
YJR060W	YIR042C
YJR060W	YJL052C-A
YJR060W	YJR115W
YJR060W	YJR120W
YJR060W	YKR073C
YJR060W	YLR149C
YJR060W	YLR283W
YJR060W	YML018C
YJR060W	YML122C
YJR060W	YMR122C
YJR060W	YMR31
YJR060W	YNG1
YJR060W	YNL034W
YJR060W	YNL095C
YJR060W	YNR014W
YJR060W	YOS1
YDR034C	ACO2
YDR034C	CTP1
YDR034C	LYP1
YDR034C	LYS1
YDR034C	LYS12
YDR034C	LYS14
YDR034C	LYS2
YDR034C	LYS20
YDR034C	LYS21
YDR034C	LYS4
YDR034C	LYS9
YDR034C	NIT1
YDR034C	RTC2
YDR034C	YDL183C
YDR034C	YGR125W
YOL108C	AHP1
YOL108C	CHO2
YOL108C	CKI1
YOL108C	CSR1
YOL108C	EHT1
YOL108C	GSH1
YOL108C	HNM1
YOL108C	INO1
YOL108C	ITR1
YOL108C	MOG1
YOL108C	OPI3
YOL108C	SAM2
YOL108C	SYG1
YOL108C	USB1
YOL108C	YEL073C
YOL108C	YLR108C
YEL009C	ADH5
YEL009C	ALD5
YEL009C	ARG1
YEL009C	ARG2
YEL009C	ARG3
YEL009C	ARG4
YEL009C	ARG5,6
YEL009C	ARG7
YEL009C	ARG8
YEL009C	ARO1
YEL009C	ARO3
YEL009C	ARO4
YEL009C	ASN1
YEL009C	BAP2
YEL009C	BAT1
YEL009C	BNA1
YEL009C	BSC5
YEL009C	CAF16
YEL009C	CAN1
YEL009C	CPA2
YEL009C	GGC1
YEL009C	GTO1
YEL009C	HIS1
YEL009C	HIS3
YEL009C	HIS4
YEL009C	HIS5
YEL009C	HIS7
YEL009C	HOM3
YEL009C	ICY1
YEL009C	ICY2
YEL009C	ILV5
YEL009C	IRC7
YEL009C	LEU4
YEL009C	LEU9
YEL009C	LYS1
YEL009C	LYS2
YEL009C	LYS20
YEL009C	MAE1
YEL009C	MCH4
YEL009C	MET13
YEL009C	MET4
YEL009C	MPC2
YEL009C	NIT1
YEL009C	ODC2
YEL009C	ORT1
YEL009C	POP1
YEL009C	PSF2
YEL009C	PYC2
YEL009C	RIB3
YEL009C	RIM9
YEL009C	RTC2
YEL009C	RTS3
YEL009C	SNO1
YEL009C	SNZ1
YEL009C	SSU1
YEL009C	STR2
YEL009C	STR3
YEL009C	SUL1
YEL009C	TEA1
YEL009C	TMT1
YEL009C	TRP3
YEL009C	TRP4
YEL009C	TRP5
YEL009C	UGA3
YEL009C	YJR111C
YEL009C	YLR152C
YEL009C	YMC2
YEL009C	YOR302W
YLR451W	ALD5
YLR451W	BAP2
YLR451W	BAT1
YLR451W	DIC1
YLR451W	FSF1
YLR451W	ILV5
YLR451W	ISU2
YLR451W	LEU1
YLR451W	MAE1
YLR451W	OAC1
YLR451W	PCL7
YLR451W	TEC1
YLR451W	YBL029W
YLR451W	YKR075C
YKL038W	HXT1
YKL038W	HXT2
YKL038W	HXT3
YKL038W	HXT4
YKL038W	HXT6
YKL038W	HXT7
YKL038W	MIG2
YKL038W	MIG3
YKL038W	MTH1
YKL038W	STD1
YKL038W	YDR344C
YKL038W	YGL034C
YKL038W	YKR075C
YKL038W	YLR108C
YKL038W	YOR062C
YMR182C	BAG7
YMR182C	EMI2
YMR182C	FAA1
YMR182C	GPH1
YMR182C	GSY1
YMR182C	HXK1
YMR182C	HXT13
YMR182C	HXT6
YMR182C	HXT7
YMR182C	MIT1
YMR182C	MSN4
YMR182C	PGM2
YMR182C	PIC2
YMR182C	RGS2
YMR182C	RPI1
YMR182C	SOR1
YMR182C	SOR2
YMR182C	TOS8
YMR182C	YBL029W
YMR182C	YBR032W
YMR182C	YDR344C
YMR182C	YFL051C
YMR182C	YFL052W
YMR182C	YLR177W
YMR182C	YMR181C
YMR182C	YNR073C
YMR182C	YPR064W
YOR344C	ADH1
YOR344C	CDC19
YOR344C	ENO1
YOR344C	ENO2
YOR344C	FBA1
YOR344C	GCR1
YOR344C	GPD2
YOR344C	GPM1
YOR344C	PDC1
YOR344C	PFK1
YOR344C	PFK2
YOR344C	TDH2
YOR344C	TDH3
YOR344C	YMR206W
YNL199C	ADH1
YNL199C	BMH1
YNL199C	CDC19
YNL199C	ENO1
YNL199C	ENO2
YNL199C	FBA1
YNL199C	GCR1
YNL199C	GPD2
YNL199C	GPH1
YNL199C	GPM1
YNL199C	MET3
YNL199C	NDJ1
YNL199C	PDC1
YNL199C	PFK1
YNL199C	PFK2
YNL199C	PGI1
YNL199C	PGK1
YNL199C	TDH2
YNL199C	TPI1
YNL199C	YGR039W
