## Supplementary FIle 7: Network for "Mapping Transcription Factor Networks By Comparing Tf Binding Locations To Tf Perturbation Responses"

'TF'	Genes
YPL248C	AAC1
YPL248C	ADR1
YPL248C	AQY1
YPL248C	ATO2
YPL248C	BDH1
YPL248C	CWP1
YPL248C	CYC3
YPL248C	CYC8
YPL248C	FBP1
YPL248C	GAL10
YPL248C	GAL3
YPL248C	GAL7
YPL248C	GAT2
YPL248C	HXT6
YPL248C	KNH1
YPL248C	MBR1
YPL248C	MRK1
YPL248C	MTH1
YPL248C	NCA3
YPL248C	NCE102
YPL248C	PEX2
YPL248C	PTR2
YPL248C	RGI2
YPL248C	SOK2
YPL248C	SOR2
YPL248C	STP4
YPL248C	TPO1
YPL248C	USV1
YPL248C	YCR061W
YPL248C	YEL057C
YPL248C	YER130C
YPL248C	YER152C
YPL248C	YGR067C
YPL248C	YKR075C
YPL248C	YMR103C
YPL248C	YPK9
YPL248C	YPL067C
YJL056C	ADH4
YJL056C	ICY2
YJL056C	YJL055W
YJL056C	ZAP1
YJL056C	ZPS1
YJL056C	ZRT1
YJL056C	ZRT2
YJL056C	ZRT3
YJR060W	ABP1
YJR060W	APA2
YJR060W	ARO9
YJR060W	ATP7
YJR060W	ATX1
YJR060W	BNA3
YJR060W	BOI2
YJR060W	BOP2
YJR060W	CBF1
YJR060W	CDC34
YJR060W	CHL4
YJR060W	CTF19
YJR060W	CTK1
YJR060W	DOP1
YJR060W	DRS2
YJR060W	ELP2
YJR060W	ERG20
YJR060W	GAR1
YJR060W	GIT1
YJR060W	GTO1
YJR060W	HIS5
YJR060W	HMF1
YJR060W	HMS2
YJR060W	HOM3
YJR060W	HOR2
YJR060W	HSV2
YJR060W	HUB1
YJR060W	ICY2
YJR060W	IDH1
YJR060W	IML1
YJR060W	LEU4
YJR060W	MET10
YJR060W	MET16
YJR060W	MET2
YJR060W	MET22
YJR060W	MET3
YJR060W	MET5
YJR060W	MET8
YJR060W	NCP1
YJR060W	NOP13
YJR060W	PBI2
YJR060W	PDR8
YJR060W	PHM6
YJR060W	PHO86
YJR060W	PRM5
YJR060W	PRS2
YJR060W	PRS4
YJR060W	PST1
YJR060W	QCR10
YJR060W	RAD55
YJR060W	RAD59
YJR060W	RMD6
YJR060W	RRT14
YJR060W	RVB2
YJR060W	SAM2
YJR060W	SCM4
YJR060W	SER33
YJR060W	SES1
YJR060W	SET2
YJR060W	SNO1
YJR060W	SPL2
YJR060W	STH1
YJR060W	STR3
YJR060W	TRA1
YJR060W	VTC1
YJR060W	VTC3
YJR060W	VTC4
YJR060W	YCL042W
YJR060W	YCR087C-A
YJR060W	YDR115W
YJR060W	YEL043W
YJR060W	YHR033W
YJR060W	YLR149C
YJR060W	YML119W
YJR060W	YMR31
YJR060W	ZSP1
YDR034C	ACO2
YDR034C	CTP1
YDR034C	LYS1
YDR034C	LYS12
YDR034C	LYS14
YDR034C	LYS20
YDR034C	LYS21
YDR034C	LYS4
YDR034C	LYS9
YDR034C	NIT1
YDR034C	PUT1
YOL108C	ADO1
YOL108C	CHO2
YOL108C	EHT1
YOL108C	HNM1
YOL108C	ITR1
YOL108C	MET13
YOL108C	MOG1
YOL108C	SAM2
YOL108C	YDR124W
YOL108C	YEL073C
YEL009C	ADH5
YEL009C	ALD5
YEL009C	AMD2
YEL009C	ARG1
YEL009C	ARG4
YEL009C	ARG7
YEL009C	ARG8
YEL009C	ARO1
YEL009C	ARO3
YEL009C	ARO4
YEL009C	ASN1
YEL009C	BAP2
YEL009C	BNA1
YEL009C	CAN1
YEL009C	CAR1
YEL009C	CPA2
YEL009C	DLD3
YEL009C	DUR3
YEL009C	GAP1
YEL009C	GGC1
YEL009C	HIS4
YEL009C	HIS5
YEL009C	HOM3
YEL009C	ICY1
YEL009C	ICY2
YEL009C	ILV3
YEL009C	ILV5
YEL009C	ISU1
YEL009C	LEU4
YEL009C	LEU9
YEL009C	LYS1
YEL009C	MAE1
YEL009C	MCH4
YEL009C	MET22
YEL009C	MPC2
YEL009C	ORT1
YEL009C	RIB3
YEL009C	RTC2
YEL009C	RTK1
YEL009C	RTN1
YEL009C	RTS3
YEL009C	SNO1
YEL009C	SNZ1
YEL009C	STR2
YEL009C	TMT1
YEL009C	TRP5
YEL009C	UGA3
YEL009C	YOR302W
YBR033W	ARI1
YBR033W	HXT2
YBR033W	MIG3
YBR033W	OPT1
YBR033W	TDA1
YBR033W	YKR075C
YLR451W	ALD5
YLR451W	BAP2
YLR451W	BAT1
YLR451W	BIO2
YLR451W	DIC1
YLR451W	DRE2
YLR451W	GID8
YLR451W	ILV3
YLR451W	ISU2
YLR451W	LEU1
YLR451W	LEU4
YLR451W	OAC1
YLR451W	PAN5
YLR451W	PDH1
YLR451W	QCR6
YLR451W	TAT1
YLR451W	YBL029W
YLR451W	YSA1
YKL038W	ARI1
YKL038W	DAK2
YKL038W	ECM4
YKL038W	HXT1
YKL038W	HXT2
YKL038W	HXT5
YKL038W	HXT9
YKL038W	IMA5
YKL038W	MIG3
YKL038W	OPT1
YKL038W	PHM8
YKL038W	SKS1
YKL038W	TDA1
YKL038W	YFL054C
YKL038W	YGR050C
YKL038W	YKR075C
YPL075W	ADH1
YPL075W	ADH4
YPL075W	ADP1
YPL075W	BMH1
YPL075W	CDC19
YPL075W	EMI2
YPL075W	ENO2
YPL075W	FBA1
YPL075W	GPM1
YPL075W	GPM2
YPL075W	HXK1
YPL075W	MIP6
YPL075W	NDJ1
YPL075W	PFK1
YPL075W	PFK2
YPL075W	PGK1
YPL075W	TDH1
YPL075W	TDH2
YPL075W	TDH3
YMR182C	AIM17
YMR182C	BAG7
YMR182C	DIT1
YMR182C	DIT2
YMR182C	FIT3
YMR182C	GDH1
YMR182C	GLC3
YMR182C	GLK1
YMR182C	GPH1
YMR182C	GRX1
YMR182C	GSY2
YMR182C	HAP4
YMR182C	HMX1
YMR182C	HSP12
YMR182C	HSP42
YMR182C	HXK1
YMR182C	HXT13
YMR182C	KNH1
YMR182C	MCR1
YMR182C	MGA1
YMR182C	MRK1
YMR182C	MSN4
YMR182C	NCE102
YMR182C	NDE1
YMR182C	OM14
YMR182C	PBI2
YMR182C	PGM2
YMR182C	PIC2
YMR182C	PNC1
YMR182C	PUT4
YMR182C	RCK1
YMR182C	RGI1
YMR182C	RGM1
YMR182C	RGS2
YMR182C	RTN2
YMR182C	SDH1
YMR182C	SDH4
YMR182C	SHC1
YMR182C	SIT1
YMR182C	SOR2
YMR182C	SPO20
YMR182C	TFS1
YMR182C	TPO4
YMR182C	UGP1
YMR182C	USV1
YMR182C	YBL029W
YMR182C	YCT1
YMR182C	YDL218W
YMR182C	YEL068C
YMR182C	YFL052W
YMR182C	YGR066C
YMR182C	YHR033W
YMR182C	YKL091C
YMR182C	YKL151C
YMR182C	YLR312C
YMR182C	YMR181C
YMR182C	YNL144C
YMR182C	YNR014W
YMR182C	YNR073C
YMR182C	YOL014W
YMR182C	ZEO1
YOR344C	ADH1
YOR344C	GCR1
YOR344C	GPD2
YOR344C	GPM1
YOR344C	MET3
YOR344C	NDJ1
YOR344C	URA8
YNL199C	CDC19
YNL199C	ENO1
YNL199C	ENO2
YNL199C	GCR1
YNL199C	GPM1
YNL199C	PGI1
YNL199C	PGK1
YNL199C	TPI1
