## Supplementary FIle 8: Network for "Mapping Transcription Factor Networks By Comparing Tf Binding Locations To Tf Perturbation Responses"

'TF'	Genes
YLR403W	ART5
YLR403W	GAC1
YLR403W	GIS2
YLR403W	ILV2
YLR403W	IMD3
YLR403W	IST2
YLR403W	LEU9
YLR403W	LIA1
YLR403W	MED1
YLR403W	MRS6
YLR403W	OLA1
YLR403W	RBD2
YLR403W	RFC5
YLR403W	RFU1
YLR403W	RGM1
YLR403W	RKI1
YLR403W	SCP160
YLR403W	SNU13
YLR403W	SPE3
YLR403W	SSB2
YLR403W	SUR4
YLR403W	TCD2
YLR403W	TIF4631
YLR403W	TMA19
YLR403W	VBA4
YLR403W	VPS35
YLR403W	YOR342C
YLR403W	YPL245W
YLR403W	ZRT2
YIL036W	ADE2
YIL036W	AHP1
YIL036W	ALT1
YIL036W	ALT2
YIL036W	ARG1
YIL036W	BDH2
YIL036W	BDS1
YIL036W	CIN5
YIL036W	CLB1
YIL036W	CPA2
YIL036W	DDR2
YIL036W	DIP5
YIL036W	ECM13
YIL036W	FAA1
YIL036W	FMP33
YIL036W	GCY1
YIL036W	GNP1
YIL036W	HPF1
YIL036W	HSP12
YIL036W	ISU1
YIL036W	LYS9
YIL036W	MSC1
YIL036W	MSS11
YIL036W	NCA3
YIL036W	NCE103
YIL036W	PTR2
YIL036W	PYC1
YIL036W	RIM4
YIL036W	RMI1
YIL036W	ROX1
YIL036W	RTN2
YIL036W	SAM3
YIL036W	SIP18
YIL036W	STL1
YIL036W	TPK1
YIL036W	VHT1
YIL036W	YAR068W
YIL036W	YAT2
YIL036W	YBR085C-A
YIL036W	YER053C-A
YIL036W	YGR066C
YIL036W	YLR053C
YIL036W	YLR108C
YIL036W	YNR014W
YIL036W	YOR302W
YIL036W	ZRT1
YPL248C	FUR4
YPL248C	GAL1
YPL248C	GAL2
YPL248C	GAL3
YPL248C	GAL7
YPL248C	GAL80
YPL248C	GCY1
YPL248C	MLF3
YPL248C	MSK1
YPL248C	MTH1
YPL248C	NDE1
YPL248C	PCL10
YPL248C	PTR2
YPL248C	PUT1
YPL248C	RGL1
YPL248C	RIO1
YPL248C	SOR2
YPL248C	YEL057C
YPL248C	YPL067C
YJL056C	RTC4
YJL056C	ZAP1
YJL056C	ZPS1
YJL056C	ZRT1
YJL056C	ZRT2
YJL056C	ZRT3
YJR060W	ADE12
YJR060W	ADE3
YJR060W	ADH3
YJR060W	ADP1
YJR060W	APA2
YJR060W	APP1
YJR060W	ARE2
YJR060W	ATG31
YJR060W	ATP3
YJR060W	ATP7
YJR060W	ATX1
YJR060W	AVT7
YJR060W	BMH1
YJR060W	BNA3
YJR060W	BOI2
YJR060W	BRN1
YJR060W	CBF1
YJR060W	CIA1
YJR060W	CIS3
YJR060W	CKB2
YJR060W	CSR2
YJR060W	CTF19
YJR060W	DAP1
YJR060W	DOP1
YJR060W	DPH2
YJR060W	DRS2
YJR060W	ECM9
YJR060W	ERG20
YJR060W	GAR1
YJR060W	GRX1
YJR060W	GRX2
YJR060W	GSH1
YJR060W	GTO1
YJR060W	GTR1
YJR060W	GUP2
YJR060W	HAC1
YJR060W	HIS5
YJR060W	HMF1
YJR060W	HOR2
YJR060W	HRI1
YJR060W	HUB1
YJR060W	ICY2
YJR060W	IDH1
YJR060W	IES6
YJR060W	IML1
YJR060W	KSP1
YJR060W	KTR1
YJR060W	LHP1
YJR060W	LPP1
YJR060W	MET1
YJR060W	MET10
YJR060W	MET13
YJR060W	MET14
YJR060W	MET16
YJR060W	MET2
YJR060W	MET22
YJR060W	MET28
YJR060W	MET3
YJR060W	MET32
YJR060W	MET5
YJR060W	MET8
YJR060W	MNN1
YJR060W	MNN4
YJR060W	MRP4
YJR060W	MSH3
YJR060W	MTQ1
YJR060W	NAB3
YJR060W	NCE103
YJR060W	NHP6b
YJR060W	NOP13
YJR060W	OYE3
YJR060W	PCS60
YJR060W	PDC6
YJR060W	PDR8
YJR060W	PFK26
YJR060W	PGC1
YJR060W	PHM6
YJR060W	PHO86
YJR060W	PIC2
YJR060W	POP1
YJR060W	PRS2
YJR060W	PRS4
YJR060W	PSK1
YJR060W	PSP2
YJR060W	PST1
YJR060W	QCR10
YJR060W	RIM15
YJR060W	RMD6
YJR060W	RPN4
YJR060W	RPS21a
YJR060W	RSM7
YJR060W	RVB2
YJR060W	SAM2
YJR060W	SDS23
YJR060W	SER33
YJR060W	SFB3
YJR060W	SMT3
YJR060W	SNC2
YJR060W	SPL2
YJR060W	SPO23
YJR060W	STH1
YJR060W	SUL2
YJR060W	TDA2
YJR060W	TDH1
YJR060W	TDH2
YJR060W	TRA1
YJR060W	TRM3
YJR060W	UBC6
YJR060W	UTP10
YJR060W	VTC1
YJR060W	VTI1
YJR060W	YAL018C
YJR060W	YBR255C-A
YJR060W	YCT1
YJR060W	YDL073W
YJR060W	YDL241W
YJR060W	YDR061W
YJR060W	YDR381C-A
YJR060W	YIR042C
YJR060W	YJL052C-A
YJR060W	YJR115W
YJR060W	YKR073C
YJR060W	YLR149C
YJR060W	YLR162W
YJR060W	YML122C
YJR060W	YMR122C
YJR060W	YMR31
YJR060W	YNG1
YJR060W	YNL095C
YJR060W	YOS1
YJR060W	YVC1
YDR034C	ACO2
YDR034C	ACS2
YDR034C	BIO3
YDR034C	BIO4
YDR034C	CTP1
YDR034C	CUS1
YDR034C	DAL7
YDR034C	KGD2
YDR034C	LYP1
YDR034C	LYS1
YDR034C	LYS12
YDR034C	LYS14
YDR034C	LYS2
YDR034C	LYS20
YDR034C	LYS21
YDR034C	LYS4
YDR034C	LYS9
YDR034C	NIT1
YDR034C	ODC2
YDR034C	PEX25
YDR034C	PML39
YDR034C	RAS1
YDR034C	RTC2
YDR034C	YDL183C
YDR034C	YDR056C
YDR034C	YGR125W
YDR034C	YHM2
YDR034C	YOS9
YOL108C	ADO1
YOL108C	CHO2
YOL108C	CKI1
YOL108C	CSR1
YOL108C	EHT1
YOL108C	FAA1
YOL108C	FOL1
YOL108C	GSH1
YOL108C	HNM1
YOL108C	INO1
YOL108C	INO2
YOL108C	ITR1
YOL108C	KNH1
YOL108C	MET13
YOL108C	MOG1
YOL108C	OPI1
YOL108C	OPI3
YOL108C	SAM2
YOL108C	SIP3
YOL108C	SOD1
YOL108C	SYG1
YOL108C	USB1
YOL108C	WTM1
YOL108C	YDR124W
YOL108C	YEL073C
YOL108C	YHR033W
YOL108C	YLR108C
YEL009C	ADH5
YEL009C	ALD5
YEL009C	AMD2
YEL009C	ARG1
YEL009C	ARG2
YEL009C	ARG3
YEL009C	ARG4
YEL009C	ARG5,6
YEL009C	ARG7
YEL009C	ARG8
YEL009C	ARO1
YEL009C	ARO2
YEL009C	ARO3
YEL009C	ARO4
YEL009C	ASN1
YEL009C	BAP2
YEL009C	BAS1
YEL009C	BAT1
YEL009C	BNA1
YEL009C	BSC5
YEL009C	CAF16
YEL009C	CPA2
YEL009C	DCG1
YEL009C	DUR3
YEL009C	GGC1
YEL009C	GTO1
YEL009C	HIS1
YEL009C	HIS3
YEL009C	HIS4
YEL009C	HIS5
YEL009C	HIS7
YEL009C	HOM3
YEL009C	ICY1
YEL009C	ICY2
YEL009C	IDP1
YEL009C	ILV3
YEL009C	ILV5
YEL009C	ISU1
YEL009C	LEU4
YEL009C	LEU9
YEL009C	LYS1
YEL009C	LYS2
YEL009C	LYS20
YEL009C	LYS21
YEL009C	LYS9
YEL009C	MAE1
YEL009C	MCH4
YEL009C	MCT1
YEL009C	MET13
YEL009C	MET22
YEL009C	MPC2
YEL009C	MRM1
YEL009C	NCE103
YEL009C	NIT1
YEL009C	ODC2
YEL009C	ORT1
YEL009C	POP1
YEL009C	PSF2
YEL009C	PYC2
YEL009C	RIM9
YEL009C	RTC2
YEL009C	RTK1
YEL009C	RTS3
YEL009C	SNO1
YEL009C	SNZ1
YEL009C	SSU1
YEL009C	STB4
YEL009C	STR2
YEL009C	STR3
YEL009C	SUL1
YEL009C	TEA1
YEL009C	TMT1
YEL009C	TRP3
YEL009C	TRP4
YEL009C	TRP5
YEL009C	UGA3
YEL009C	YDR341C
YEL009C	YHR020W
YEL009C	YJR111C
YEL009C	YLR152C
YEL009C	YMC2
YEL009C	YOR302W
YLR451W	AFT1
YLR451W	ALD5
YLR451W	BAP2
YLR451W	BAT1
YLR451W	BEM4
YLR451W	BIO2
YLR451W	CAR2
YLR451W	CDC60
YLR451W	DIC1
YLR451W	DIF1
YLR451W	FPS1
YLR451W	FRS2
YLR451W	FSF1
YLR451W	GAT1
YLR451W	GAT2
YLR451W	GID8
YLR451W	GIS4
YLR451W	GSY1
YLR451W	GTR2
YLR451W	ILV2
YLR451W	ILV3
YLR451W	ILV5
YLR451W	INO2
YLR451W	ISN1
YLR451W	ISU2
YLR451W	KNH1
YLR451W	LEU1
YLR451W	LEU4
YLR451W	LEU9
YLR451W	MAE1
YLR451W	MET13
YLR451W	MMF1
YLR451W	MOD5
YLR451W	MOT3
YLR451W	OAC1
YLR451W	PAN5
YLR451W	PCL7
YLR451W	PDH1
YLR451W	PDR16
YLR451W	POR1
YLR451W	PTP3
YLR451W	QCR6
YLR451W	TAH11
YLR451W	TAT1
YLR451W	TDA1
YLR451W	TDA6
YLR451W	TEC1
YLR451W	VMA7
YLR451W	YBL029W
YLR451W	YDR124W
YLR451W	YFR035C
YLR451W	YGR021W
YLR451W	YGR067C
YLR451W	YKR075C
YLR451W	YSA1
YKL038W	AQR1
YKL038W	ARI1
YKL038W	BAS1
YKL038W	DAK2
YKL038W	HXT1
YKL038W	HXT2
YKL038W	HXT3
YKL038W	HXT4
YKL038W	HXT6
YKL038W	MIG2
YKL038W	MIG3
YKL038W	MTH1
YKL038W	RCK1
YKL038W	SKS1
YKL038W	STD1
YKL038W	TDA1
YKL038W	UBP11
YKL038W	YKR075C
YKL038W	YLR108C
YKL038W	YNL234W
YKL038W	YOR062C
YPL075W	BMH1
YPL075W	CDC19
YPL075W	ENO1
YPL075W	ENO2
YPL075W	FBA1
YPL075W	GCR1
YPL075W	GPH1
YPL075W	GPM1
YPL075W	GPM2
YPL075W	NDJ1
YPL075W	PEX27
YPL075W	PGK1
YPL075W	PHM7
YPL075W	TDH1
YPL075W	TDH2
YPL075W	TDH3
YPL075W	TNA1
YMR182C	ENV7
YMR182C	GIS1
YMR182C	GSY1
YMR182C	GUP2
YMR182C	HSP42
YMR182C	IMA1
YMR182C	MGA1
YMR182C	MSN4
YMR182C	RGS2
YMR182C	RPI1
YMR182C	SOR2
YMR182C	TIR1
YMR182C	TOS3
YMR182C	WSC4
YMR182C	YLR177W
YMR182C	YLR413W
YMR182C	YMR181C
YMR182C	YNR073C
YMR182C	YOR387C
YMR182C	YPR064W
YOR344C	ADH1
YOR344C	CDC19
YOR344C	ENO1
YOR344C	ENO2
YOR344C	FBA1
YOR344C	GCR1
YOR344C	GPD2
YOR344C	GPM1
YOR344C	PDC1
YOR344C	PFK2
YOR344C	TDH2
YOR344C	TDH3
YOR344C	YER138W-A
YOR344C	YMR206W
YNL199C	ADH1
YNL199C	BMH1
YNL199C	CDC19
YNL199C	ENO1
YNL199C	ENO2
YNL199C	FBA1
YNL199C	GCR1
YNL199C	GPM1
YNL199C	MET3
YNL199C	PFK1
YNL199C	PFK2
YNL199C	PGI1
YNL199C	PGK1
YNL199C	TDH2
YNL199C	TPI1
