## Supplementary File 9: TF lists for "Mapping Transcription Factor Networks By Comparing Tf Binding Locations To Tf Perturbation Responses"

### Sheet: Yeast TFs
Common name	Systematic name
ABF1	YKL112W
ACA1	YER045C
ACE2	YLR131C
ADR1	YDR216W
AFT1	YGL071W
AFT2	YPL202C
ARG80	YMR042W
ARG81	YML099C
ARO80	YDR421W
ARR1	YPR199C
ASG1	YIL130W
ASH1	YKL185W
AZF1	YOR113W
BAS1	YKR099W
CAD1	YDR423C
CAM1	YPL048W
CAT8	YMR280C
CBF1	YJR060W
CHA4	YLR098C
CIN5	YOR028C
CMR3	YPR013C
COM2	YER130C
CRZ1	YNL027W
CST6	YIL036W
CUP2	YGL166W
CUP9	YPL177C
DAL80	YKR034W
DAL81	YIR023W
DAL82	YNL314W
DAT1	YML113W
DOT6	YER088C
ECM22	YLR228C
ECM23	YPL021W
EDS1	YBR033W
ERT1	YBR239C
FHL1	YPR104C
FKH1	YIL131C
FKH2	YNL068C
FZF1	YGL254W
GAL4	YPL248C
GAT1	YFL021W
GAT2	YMR136W
GAT3	YLR013W
GAT4	YIR013C
GCN4	YEL009C
GCR1	YPL075W
GCR2	YNL199C
GIS1	YDR096W
GLN3	YER040W
GSM1	YJL103C
GTS1	YGL181W
GZF3	YJL110C
HAA1	YPR008W
HAC1	YFL031W
HAL9	YOL089C
HAP1	YLR256W
HAP2	YGL237C
HAP3	YBL021C
HAP4	YKL109W
HAP5	YOR358W
HCM1	YCR065W
HMLALPHA2	YCL067C
HMRA1	YCR097W
HMS1	YOR032C
HMS2	YJR147W
HSF1	YGL073W
IME1	YJR094C
INO2	YDR123C
INO4	YOL108C
IXR1	YKL032C
KAR4	YCL055W
LEU3	YLR451W
LYS14	YDR034C
MAC1	YMR021C
MATALPHA1	YCR040W
MATALPHA2	YCR039C
MBP1	YDL056W
MCM1	YMR043W
MET28	YIR017C
MET31	YPL038W
MET32	YDR253C
MET4	YNL103W
MGA1	YGR249W
MIG1	YGL035C
MIG2	YGL209W
MIG3	YER028C
MOT3	YMR070W
MSN1	YOL116W
MSN2	YMR037C
MSN4	YKL062W
MSS11	YMR164C
NDT80	YHR124W
NRG1	YDR043C
NRG2	YBR066C
OAF1	YAL051W
OAF3	YKR064W
OPI1	YHL020C
PDC2	YDR081C
PDR1	YGL013C
PDR3	YBL005W
PDR8	YLR266C
PHD1	YKL043W
PHO2	YDL106C
PHO4	YFR034C
PIP2	YOR363C
PPR1	YLR014C
PUT3	YKL015W
PZF1	YPR186C
RAP1	YNL216W
RDR1	YOR380W
RDS1	YCR106W
RDS2	YPL133C
RFX1	YLR176C
RGM1	YMR182C
RGT1	YKL038W
RIM101	YHL027W
RLM1	YPL089C
RME1	YGR044C
ROX1	YPR065W
RPH1	YER169W
RPN4	YDL020C
RSC3	YDR303C
RSF2	YJR127C
RTG1	YOL067C
RTG3	YBL103C
S000001705	YKL222C
S000003299	YGR067C
S000003977	YLL054C
S000004268	YLR278C
S000005346	YNR063W
S000006400	YPR196W
SDD4	YPR022C
SFL1	YOR140W
SFP1	YLR403W
SIP4	YJL089W
SKN7	YHR206W
SKO1	YNL167C
SMP1	YBR182C
SOK2	YMR016C
SPT15	YER148W
STB4	YMR019W
STB5	YHR178W
STE12	YHR084W
STP1	YDR463W
STP2	YHR006W
STP4	YDL048C
SUM1	YDR310C
SUT1	YGL162W
SUT2	YPR009W
SWI4	YER111C
SWI5	YDR146C
TBF1	YPL128C
TBS1	YBR150C
TDA9	YML081W
TEA1	YOR337W
TEC1	YBR083W
THI2	YBR240C
TOD6	YBL054W
TOG1	YER184C
TOS8	YGL096W
TYE7	YOR344C
UGA3	YDL170W
UME1	YPL139C
UME6	YDR207C
UPC2	YDR213W
URC2	YDR520C
USV1	YPL230W
VHR1	YIL056W
WAR1	YML076C
WTM1	YOR230W
WTM2	YOR229W
XBP1	YIL101C
YAP1	YML007W
YAP3	YHL009C
YAP5	YIR018W
YAP6	YDR259C
YAP7	YOL028C
YHP1	YDR451C
YOX1	YML027W
YRM1	YOR172W
YRR1	YOR162C
ZAP1	YJL056C
ZNF1	YFL052W

### Sheet: K562 TFs
Ensembl ID
ENSG00000004487
ENSG00000005889
ENSG00000006712
ENSG00000007866
ENSG00000010244
ENSG00000012048
ENSG00000020256
ENSG00000028310
ENSG00000029363
ENSG00000036549
ENSG00000049618
ENSG00000051180
ENSG00000054118
ENSG00000054267
ENSG00000057935
ENSG00000058673
ENSG00000060138
ENSG00000063244
ENSG00000064490
ENSG00000064703
ENSG00000065978
ENSG00000066136
ENSG00000066422
ENSG00000067082
ENSG00000067182
ENSG00000068305
ENSG00000068323
ENSG00000070444
ENSG00000071539
ENSG00000072310
ENSG00000072736
ENSG00000073111
ENSG00000073584
ENSG00000073614
ENSG00000074219
ENSG00000078699
ENSG00000079246
ENSG00000080298
ENSG00000081059
ENSG00000082641
ENSG00000083635
ENSG00000084093
ENSG00000084676
ENSG00000085274
ENSG00000086589
ENSG00000088305
ENSG00000089775
ENSG00000089902
ENSG00000090447
ENSG00000090534
ENSG00000092847
ENSG00000094631
ENSG00000094916
ENSG00000095574
ENSG00000095794
ENSG00000096401
ENSG00000096654
ENSG00000099956
ENSG00000100281
ENSG00000100297
ENSG00000100320
ENSG00000100393
ENSG00000100395
ENSG00000100811
ENSG00000101057
ENSG00000101076
ENSG00000101126
ENSG00000101191
ENSG00000101216
ENSG00000101412
ENSG00000102034
ENSG00000102974
ENSG00000103495
ENSG00000103510
ENSG00000104064
ENSG00000104320
ENSG00000104824
ENSG00000104852
ENSG00000105323
ENSG00000105556
ENSG00000105610
ENSG00000105698
ENSG00000105722
ENSG00000106261
ENSG00000106459
ENSG00000106462
ENSG00000106546
ENSG00000107175
ENSG00000108055
ENSG00000108175
ENSG00000108312
ENSG00000108468
ENSG00000108788
ENSG00000108924
ENSG00000110693
ENSG00000111371
ENSG00000111642
ENSG00000111786
ENSG00000112081
ENSG00000112118
ENSG00000112592
ENSG00000113525
ENSG00000113580
ENSG00000113658
ENSG00000113916
ENSG00000114166
ENSG00000114315
ENSG00000114861
ENSG00000115415
ENSG00000115548
ENSG00000115816
ENSG00000115875
ENSG00000115966
ENSG00000116017
ENSG00000116044
ENSG00000116350
ENSG00000116478
ENSG00000116539
ENSG00000116604
ENSG00000117000
ENSG00000117139
ENSG00000117222
ENSG00000117318
ENSG00000118260
ENSG00000118707
ENSG00000119138
ENSG00000119707
ENSG00000119778
ENSG00000119950
ENSG00000120690
ENSG00000120738
ENSG00000120798
ENSG00000120948
ENSG00000121481
ENSG00000121864
ENSG00000122386
ENSG00000122482
ENSG00000122565
ENSG00000122779
ENSG00000123268
ENSG00000123358
ENSG00000123405
ENSG00000123908
ENSG00000123933
ENSG00000124920
ENSG00000125347
ENSG00000125651
ENSG00000125952
ENSG00000126215
ENSG00000126351
ENSG00000126561
ENSG00000126746
ENSG00000126767
ENSG00000127511
ENSG00000127616
ENSG00000127663
ENSG00000128016
ENSG00000128272
ENSG00000128591
ENSG00000129173
ENSG00000129351
ENSG00000129691
ENSG00000129911
ENSG00000129993
ENSG00000130254
ENSG00000130382
ENSG00000130522
ENSG00000130726
ENSG00000130816
ENSG00000131051
ENSG00000131931
ENSG00000132005
ENSG00000132024
ENSG00000132274
ENSG00000133884
ENSG00000134046
ENSG00000134107
ENSG00000134138
ENSG00000134294
ENSG00000134453
ENSG00000134532
ENSG00000134954
ENSG00000135100
ENSG00000135111
ENSG00000135316
ENSG00000136451
ENSG00000136504
ENSG00000136603
ENSG00000136715
ENSG00000136997
ENSG00000137185
ENSG00000138795
ENSG00000139083
ENSG00000139613
ENSG00000139651
ENSG00000139687
ENSG00000140262
ENSG00000140265
ENSG00000140307
ENSG00000140382
ENSG00000140396
ENSG00000141027
ENSG00000141646
ENSG00000141867
ENSG00000141905
ENSG00000142556
ENSG00000142599
ENSG00000143321
ENSG00000143379
ENSG00000143390
ENSG00000143437
ENSG00000143842
ENSG00000143889
ENSG00000144802
ENSG00000147050
ENSG00000147099
ENSG00000147130
ENSG00000147133
ENSG00000147140
ENSG00000147421
ENSG00000147601
ENSG00000147789
ENSG00000148737
ENSG00000149136
ENSG00000149257
ENSG00000149311
ENSG00000149480
ENSG00000150045
ENSG00000151090
ENSG00000153147
ENSG00000153879
ENSG00000154727
ENSG00000155463
ENSG00000155545
ENSG00000156273
ENSG00000157181
ENSG00000157259
ENSG00000157557
ENSG00000157613
ENSG00000157933
ENSG00000158636
ENSG00000158773
ENSG00000158941
ENSG00000159216
ENSG00000159692
ENSG00000160007
ENSG00000160062
ENSG00000160113
ENSG00000160201
ENSG00000160633
ENSG00000161850
ENSG00000162367
ENSG00000162599
ENSG00000162772
ENSG00000162992
ENSG00000163435
ENSG00000163848
ENSG00000163877
ENSG00000164048
ENSG00000164105
ENSG00000164749
ENSG00000164754
ENSG00000165030
ENSG00000165119
ENSG00000165156
ENSG00000165891
ENSG00000165916
ENSG00000166200
ENSG00000166333
ENSG00000166368
ENSG00000166407
ENSG00000166478
ENSG00000166508
ENSG00000166526
ENSG00000166716
ENSG00000166925
ENSG00000167491
ENSG00000167766
ENSG00000167771
ENSG00000167967
ENSG00000168214
ENSG00000168283
ENSG00000168286
ENSG00000168310
ENSG00000168795
ENSG00000168813
ENSG00000169016
ENSG00000169045
ENSG00000169297
ENSG00000169375
ENSG00000169548
ENSG00000169554
ENSG00000169926
ENSG00000170265
ENSG00000170322
ENSG00000170365
ENSG00000170448
ENSG00000170608
ENSG00000170653
ENSG00000170893
ENSG00000171223
ENSG00000171236
ENSG00000171448
ENSG00000171467
ENSG00000171574
ENSG00000171606
ENSG00000171720
ENSG00000172059
ENSG00000172216
ENSG00000172273
ENSG00000172466
ENSG00000172493
ENSG00000172534
ENSG00000173039
ENSG00000173153
ENSG00000173575
ENSG00000173894
ENSG00000174197
ENSG00000175387
ENSG00000175550
ENSG00000175745
ENSG00000175832
ENSG00000177030
ENSG00000177045
ENSG00000177463
ENSG00000177485
ENSG00000177565
ENSG00000177606
ENSG00000178028
ENSG00000178177
ENSG00000178338
ENSG00000178691
ENSG00000178764
ENSG00000178913
ENSG00000178951
ENSG00000180035
ENSG00000180884
ENSG00000181472
ENSG00000182944
ENSG00000182979
ENSG00000183337
ENSG00000183873
ENSG00000184517
ENSG00000184677
ENSG00000185022
ENSG00000185155
ENSG00000185551
ENSG00000185591
ENSG00000185811
ENSG00000186350
ENSG00000186660
ENSG00000186918
ENSG00000187079
ENSG00000187098
ENSG00000187325
ENSG00000188739
ENSG00000189079
ENSG00000196591
ENSG00000197063
ENSG00000197114
ENSG00000197265
ENSG00000197905
ENSG00000198160
ENSG00000198176
ENSG00000198315
ENSG00000198517
ENSG00000198546
ENSG00000198646
ENSG00000198740
ENSG00000198783
ENSG00000198824
ENSG00000204231
ENSG00000204304
ENSG00000204335
ENSG00000204371
ENSG00000205903
ENSG00000213015
ENSG00000213347
ENSG00000213928
ENSG00000214717
ENSG00000215271
ENSG00000215421
ENSG00000236287
ENSG00000239306
ENSG00000243943
ENSG00000244405
ENSG00000245848
ENSG00000257923
ENSG00000266412
ENSG00000270647
ENSG00000272333
ENSG00000276644

### Sheet: HEK293 TFs
Ensembl ID
ENSG00000010539
ENSG00000018869
ENSG00000020256
ENSG00000057657
ENSG00000061455
ENSG00000065029
ENSG00000075407
ENSG00000083812
ENSG00000083828
ENSG00000083844
ENSG00000085274
ENSG00000085644
ENSG00000096654
ENSG00000099326
ENSG00000100811
ENSG00000102974
ENSG00000103495
ENSG00000105136
ENSG00000105497
ENSG00000105732
ENSG00000105866
ENSG00000117010
ENSG00000118263
ENSG00000118922
ENSG00000121406
ENSG00000122877
ENSG00000124216
ENSG00000124459
ENSG00000126746
ENSG00000128610
ENSG00000130803
ENSG00000131061
ENSG00000136870
ENSG00000147124
ENSG00000149050
ENSG00000152433
ENSG00000155090
ENSG00000160908
ENSG00000161298
ENSG00000161405
ENSG00000162702
ENSG00000163795
ENSG00000163884
ENSG00000164920
ENSG00000165512
ENSG00000167182
ENSG00000167554
ENSG00000167555
ENSG00000167635
ENSG00000169957
ENSG00000170100
ENSG00000170631
ENSG00000171163
ENSG00000171443
ENSG00000171448
ENSG00000172006
ENSG00000172748
ENSG00000173041
ENSG00000173275
ENSG00000174332
ENSG00000178187
ENSG00000178229
ENSG00000179388
ENSG00000179456
ENSG00000179627
ENSG00000179922
ENSG00000180257
ENSG00000180626
ENSG00000180787
ENSG00000181007
ENSG00000181315
ENSG00000181444
ENSG00000181894
ENSG00000182141
ENSG00000182318
ENSG00000182986
ENSG00000185591
ENSG00000186130
ENSG00000186814
ENSG00000188033
ENSG00000188295
ENSG00000188868
ENSG00000189180
ENSG00000196150
ENSG00000196378
ENSG00000196391
ENSG00000196646
ENSG00000196724
ENSG00000196867
ENSG00000197134
ENSG00000197372
ENSG00000197928
ENSG00000197961
ENSG00000198039
ENSG00000198046
ENSG00000198146
ENSG00000204366
ENSG00000204859
ENSG00000213762
ENSG00000235109
ENSG00000250571
ENSG00000256683
ENSG00000267680
